# Polyketide synthase-derived sphingolipids determine microbiota-mediated protection against pathogens in *C. elegans*

**DOI:** 10.1101/2024.02.06.579051

**Authors:** Lena Peters, Moritz Drechsler, Barbara Pees, Georgia Angelidou, Liesa Salzer, Karlis Arturs Moors, Nicole Paczia, Hinrich Schulenburg, Yi-Ming Shi, Christoph Kaleta, Michael Witting, Helge B. Bode, Katja Dierking

## Abstract

Protection against pathogens is a major function of the gut microbiota. Although bacterial natural products have emerged as crucial components of host-microbiota interactions, their exact role in microbiota-mediated protection is largely unexplored. We addressed this knowledge gap with the nematode *Caenorhabditis elegans* and its microbiota isolate *Pseudomonas fluorescens* MYb115 that is known to protect against *Bacillus thuringiensis* (Bt) infection. We find that MYb115-mediated protection depends on sphingolipids that are derived from an iterative type I polyketide synthase (PKS), thereby describing a noncanonical pathway of bacterial sphingolipid production. We provide evidence that MYb115-derived sphingolipids affect *C. elegans* tolerance to Bt infection by altering host sphingolipid metabolism. This work establishes sphingolipids as structural outputs of bacterial PKS and highlights the role of microbiota-derived sphingolipids in host protection against pathogens.
