## Supplementary material for "Polyketide synthase-derived sphingolipids determine microbiota-mediated protection against pathogens in *C. elegans*": Table S1

### Sheet: Figure 1 primer
Name	Purpose/target	Sequence (5' to 3')
MDp89	Upstream region of sgaA for deletion in MYb115	CGATCCTCTAGAGTCGACCTGCAGCACAACAGATTCTCCTCATTCC
MDp105	Starting region of sgaA for promoter exchange	GGCTAACAGGAGGCTAGCATATGTTGACAAAGCGTAGACAGG
MDp106	Starting region of sgaA for promoter exchange	CCGTTTAAACATTTAAATCTGCAGGCAATACTTGAGGTGTTGC
MDp181	Upstream region of sgaB for deletion in MYb115	CGATCCTCTAGAGTCGACCTGCAGGGTGTTCGAACGTATCGC
MDp182	Upstream region of sgaB for deletion in MYb115	CACAATCGCCTGCACATTTAGATCACGAACTATCACTCAATCAAACG
MDp183	Downstream region of sgaB for deletion in MYb115	CCTAACCGTTTGATTGAGTGATAGTTCGTGATCTAAATGTGCAGGCG
MDp184	Downstream region of sgaB for deletion in MYb115	GGAGAGCTCAGATCTACGCGTTTCATATGCGAACTCGGTGAACTGC
MDp191	Upstream region of sgaA for deletion in MYb115	CCGGTGGGCGTTTTTACAGTCATGTCTACGCTTTGTCAAAACCC
MDp192	Downstream region of sgaA for deletion in MYb115	GGAATGGGTTTTGACAAAGCGTAGACATGACTGTAAAAACGCCCAC
MDp193	Downstream region of sgaA for deletion in MYb115	CCCGGGAGAGCTCAGATCTACGCGTTTCATATGCCCATCCAGATATCCACG
MDp194	Upstream region of sgaA for deletion of sgaAB in MYb115	CCACACAATCGCCTGCACATTTAGATCAGTCTACGCTTTGTCAAAACCC
MDp195	Downstream region of sgaA for deletion of sgaAB in MYb115	GGAATGGGTTTTGACAAAGCGTAGACTGATCTAAATGTGCAGGCG
MDp196	Verification of the deletion of sgaB	CTGTTGCGCTATGCGC
MDp197	Verification of the deletion of sgaB	GCGATTTCTACCAGAACACCC
MDp204	Verification of the deletion of sgaAB	GCACCTCTTACTCATGTTATGCC
MDp205	Verification of the deletion of sgaAB	GCGGCAGACCACAAAATCTG
MDp208	Verification of the deletion of sgaA	CGCGAAAAACTTCCGGACAC
MDp209	Verification of the deletion of sgaA	GAACCGATAGAACGCTTCCG

### Sheet: Figure 1A
Figure 1A
Worm survival proportion of worms exposed to MYb115 PBADsga with or without arabinose when challenged with different concentrations of Bt247 spores
Bacterium	Treatment	Bt strain	Bt conc.	Alive	Dead	Total	Survival	Run	Graph
MYb115 PBADsga	no_arabinose	Bt407	1:50	32	0	32	1	1	displayed
MYb115 PBADsga	no_arabinose	Bt407	1:50	36	1	37	0.972973	1	displayed
MYb115 PBADsga	no_arabinose	Bt407	1:50	30	1	31	0.967742	1	displayed
MYb115 PBADsga	no_arabinose	Bt407	1:50	31	1	32	0.96875	1	displayed
MYb115 PBADsga	no_arabinose	Bt247	1:50	12	15	27	0.444444	1	displayed
MYb115 PBADsga	no_arabinose	Bt247	1:50	17	13	30	0.566667	1	displayed
MYb115 PBADsga	no_arabinose	Bt247	1:50	11	17	28	0.392857	1	displayed
MYb115 PBADsga	no_arabinose	Bt247	1:50	14	19	33	0.424242	1	displayed
MYb115 PBADsga	arabinose	Bt247	1:50	31	0	31	1	1	displayed
MYb115 PBADsga	arabinose	Bt247	1:50	26	3	29	0.896552	1	displayed
MYb115 PBADsga	arabinose	Bt247	1:50	24	7	31	0.774194	1	displayed
MYb115 PBADsga	arabinose	Bt247	1:50	39	2	41	0.95122	1	displayed
MYb115 PBADsga	arabinose	Bt407	1:50	29	3	32	0.90625	1	displayed
MYb115 PBADsga	arabinose	Bt407	1:50	32	0	32	1	1	displayed
MYb115 PBADsga	arabinose	Bt407	1:50	31	0	31	1	1	displayed
MYb115 PBADsga	arabinose	Bt407	1:50	36	0	36	1	1	displayed
MYb115 PBADsga	arabinose	Bt247	1:200	45	4	49	0.918367	1	displayed
MYb115 PBADsga	arabinose	Bt247	1:200	35	0	35	1	1	displayed
MYb115 PBADsga	arabinose	Bt247	1:200	31	0	31	1	1	displayed
MYb115 PBADsga	arabinose	Bt247	1:200	25	0	25	1	1	displayed
MYb115 PBADsga	arabinose	Bt247	1:100	30	4	34	0.882353	1	displayed
MYb115 PBADsga	arabinose	Bt247	1:100	34	1	35	0.971429	1	displayed
MYb115 PBADsga	arabinose	Bt247	1:100	58	0	58	1	1	displayed
MYb115 PBADsga	arabinose	Bt247	1:100	26	2	28	0.928571	1	displayed
MYb115 PBADsga	no_arabinose	Bt247	1:200	17	11	28	0.607143	1	displayed
MYb115 PBADsga	no_arabinose	Bt247	1:200	36	1	37	0.972973	1	displayed
MYb115 PBADsga	no_arabinose	Bt247	1:200	24	3	27	0.888889	1	displayed
MYb115 PBADsga	no_arabinose	Bt247	1:200	32	2	34	0.941176	1	displayed
MYb115 PBADsga	no_arabinose	Bt247	1:100	21	5	26	0.807692	1	displayed
MYb115 PBADsga	no_arabinose	Bt247	1:100	25	3	28	0.892857	1	displayed
MYb115 PBADsga	no_arabinose	Bt247	1:100	20	2	22	0.909091	1	displayed
MYb115 PBADsga	no_arabinose	Bt247	1:100	20	8	28	0.714286	1	displayed
MYb115 PBADsga	no_arabinose	Bt247	1:100	31	0	31	1	2	additional
MYb115 PBADsga	no_arabinose	Bt247	1:100	26	2	28	0.928571	2	additional
MYb115 PBADsga	no_arabinose	Bt247	1:100	28	0	28	1	2	additional
MYb115 PBADsga	no_arabinose	Bt247	1:100	30	2	32	0.9375	2	additional
MYb115 PBADsga	no_arabinose	Bt247	1:50	21	13	34	0.617647	2	additional
MYb115 PBADsga	no_arabinose	Bt247	1:50	23	7	30	0.766667	2	additional
MYb115 PBADsga	no_arabinose	Bt247	1:50	20	10	30	0.666667	2	additional
MYb115 PBADsga	no_arabinose	Bt247	1:50	29	10	39	0.74359	2	additional
OP50	arabinose	Bt247	1:100	32	0	32	1	2	additional
OP50	arabinose	Bt247	1:100	29	2	31	0.935484	2	additional
OP50	arabinose	Bt247	1:100	43	5	48	0.895833	2	additional
OP50	arabinose	Bt247	1:100	24	6	30	0.8	2	additional
OP50	arabinose	Bt247	1:200	42	2	44	0.954545	2	additional
OP50	arabinose	Bt247	1:200	48	1	49	0.979592	2	additional
OP50	arabinose	Bt247	1:200	32	1	33	0.969697	2	additional
OP50	arabinose	Bt247	1:200	30	0	30	1	2	additional
OP50	no_arabinose	Bt247	1:200	28	1	29	0.965517	2	additional
OP50	no_arabinose	Bt247	1:200	32	0	32	1	2	additional
OP50	no_arabinose	Bt247	1:200	29	0	29	1	2	additional
OP50	no_arabinose	Bt247	1:200	26	2	28	0.928571	2	additional
OP50	no_arabinose	Bt407	1:50	30	0	30	1	2	additional
OP50	no_arabinose	Bt407	1:50	35	0	35	1	2	additional
OP50	no_arabinose	Bt407	1:50	34	0	34	1	2	additional
OP50	no_arabinose	Bt407	1:50	27	0	27	1	2	additional
OP50	no_arabinose	Bt247	1:50	33	6	39	0.846154	2	additional
OP50	no_arabinose	Bt247	1:50	24	5	29	0.827586	2	additional
OP50	no_arabinose	Bt247	1:50	26	6	32	0.8125	2	additional
OP50	no_arabinose	Bt247	1:50	21	12	33	0.636364	2	additional
MYb115 PBADsga	arabinose	Bt407	1:50	28	0	28	1	2	additional
MYb115 PBADsga	arabinose	Bt407	1:50	30	0	30	1	2	additional
MYb115 PBADsga	arabinose	Bt407	1:50	32	0	32	1	2	additional
MYb115 PBADsga	arabinose	Bt407	1:50	36	0	36	1	2	additional
OP50	no_arabinose	Bt247	1:100	28	1	29	0.965517	2	additional
OP50	no_arabinose	Bt247	1:100	27	2	29	0.931034	2	additional
OP50	no_arabinose	Bt247	1:100	24	4	28	0.857143	2	additional
OP50	no_arabinose	Bt247	1:100	24	4	28	0.857143	2	additional
MYb115 PBADsga	arabinose	Bt247	1:100	29	0	29	1	2	additional
MYb115 PBADsga	arabinose	Bt247	1:100	29	0	29	1	2	additional
MYb115 PBADsga	arabinose	Bt247	1:100	29	0	29	1	2	additional
MYb115 PBADsga	arabinose	Bt247	1:100	29	0	29	1	2	additional
MYb115 PBADsga	no_arabinose	Bt247	1:200	28	1	29	0.965517	2	additional
MYb115 PBADsga	no_arabinose	Bt247	1:200	31	1	32	0.96875	2	additional
MYb115 PBADsga	no_arabinose	Bt247	1:200	32	0	32	1	2	additional
MYb115 PBADsga	no_arabinose	Bt247	1:200	31	0	31	1	2	additional
OP50	arabinose	Bt407	1:50	43	0	43	1	2	additional
OP50	arabinose	Bt407	1:50	30	0	30	1	2	additional
OP50	arabinose	Bt407	1:50	30	0	30	1	2	additional
OP50	arabinose	Bt407	1:50	38	0	38	1	2	additional
OP50	arabinose	Bt247	1:50	23	8	31	0.741935	2	additional
OP50	arabinose	Bt247	1:50	26	8	34	0.764706	2	additional
OP50	arabinose	Bt247	1:50	22	7	29	0.758621	2	additional
OP50	arabinose	Bt247	1:50	30	12	42	0.714286	2	additional
MYb115 PBADsga	arabinose	Bt247	1:200	35	1	36	0.972222	2	additional
MYb115 PBADsga	arabinose	Bt247	1:200	29	0	29	1	2	additional
MYb115 PBADsga	arabinose	Bt247	1:200	30	0	30	1	2	additional
MYb115 PBADsga	arabinose	Bt247	1:200	34	0	34	1	2	additional
MYb115 PBADsga	arabinose	Bt247	1:50	28	0	28	1	2	additional
MYb115 PBADsga	arabinose	Bt247	1:50	27	0	27	1	2	additional
MYb115 PBADsga	arabinose	Bt247	1:50	30	0	30	1	2	additional
MYb115 PBADsga	arabinose	Bt247	1:50	31	0	31	1	2	additional
MYb115 PBADsga	no_arabinose	Bt407	1:50	31	0	31	1	2	additional
MYb115 PBADsga	no_arabinose	Bt407	1:50	33	0	33	1	2	additional
MYb115 PBADsga	no_arabinose	Bt407	1:50	29	0	29	1	2	additional
MYb115 PBADsga	no_arabinose	Bt407	1:50	32	1	33	0.969697	2	additional
MYb115 PBADsga	no_arabinose	Bt247	1:100	26	3	29	0.896552	3	additional
MYb115 PBADsga	no_arabinose	Bt247	1:100	27	3	30	0.9	3	additional
MYb115 PBADsga	no_arabinose	Bt247	1:100	26	4	30	0.866667	3	additional
MYb115 PBADsga	no_arabinose	Bt247	1:100	25	2	27	0.925926	3	additional
MYb115 PBADsga	no_arabinose	Bt247	1:50	23	10	33	0.69697	3	additional
MYb115 PBADsga	no_arabinose	Bt247	1:50	22	10	32	0.6875	3	additional
MYb115 PBADsga	no_arabinose	Bt247	1:50	13	12	25	0.52	3	additional
MYb115 PBADsga	no_arabinose	Bt247	1:50	10	9	19	0.526316	3	additional
MYb115 PBADsga	no_arabinose	Bt407	1:50	30	0	30	1	3	additional
MYb115 PBADsga	no_arabinose	Bt407	1:50	28	0	28	1	3	additional
MYb115 PBADsga	no_arabinose	Bt407	1:50	30	0	30	1	3	additional
MYb115 PBADsga	no_arabinose	Bt407	1:50	30	0	30	1	3	additional
OP50	no_arabinose	Bt247	1:200	21	1	22	0.954545	3	additional
OP50	no_arabinose	Bt247	1:200	27	1	28	0.964286	3	additional
OP50	no_arabinose	Bt247	1:200	27	4	31	0.870968	3	additional
OP50	no_arabinose	Bt247	1:200	24	0	24	1	3	additional
OP50	arabinose	Bt247	1:100	18	2	20	0.9	3	additional
OP50	arabinose	Bt247	1:100	22	2	24	0.916667	3	additional
OP50	arabinose	Bt247	1:100	22	3	25	0.88	3	additional
OP50	arabinose	Bt247	1:100	20	3	23	0.869565	3	additional
OP50	no_arabinose	Bt247	1:100	21	4	25	0.84	3	additional
OP50	no_arabinose	Bt247	1:100	34	4	38	0.894737	3	additional
OP50	no_arabinose	Bt247	1:100	22	5	27	0.814815	3	additional
OP50	no_arabinose	Bt247	1:100	26	3	29	0.896552	3	additional
MYb115 PBADsga	arabinose	Bt247	1:100	30	0	30	1	3	additional
MYb115 PBADsga	arabinose	Bt247	1:100	27	0	27	1	3	additional
MYb115 PBADsga	arabinose	Bt247	1:100	23	4	27	0.851852	3	additional
MYb115 PBADsga	arabinose	Bt247	1:100	29	1	30	0.966667	3	additional
MYb115 PBADsga	no_arabinose	Bt247	1:200	26	0	26	1	3	additional
MYb115 PBADsga	no_arabinose	Bt247	1:200	25	3	28	0.892857	3	additional
MYb115 PBADsga	no_arabinose	Bt247	1:200	31	1	32	0.96875	3	additional
MYb115 PBADsga	no_arabinose	Bt247	1:200	28	1	29	0.965517	3	additional
OP50	arabinose	Bt247	1:50	22	10	32	0.6875	3	additional
OP50	arabinose	Bt247	1:50	17	7	24	0.708333	3	additional
OP50	arabinose	Bt247	1:50	16	10	26	0.615385	3	additional
OP50	arabinose	Bt247	1:50	25	4	29	0.862069	3	additional
OP50	arabinose	Bt407	1:50	29	0	29	1	3	additional
OP50	arabinose	Bt407	1:50	26	0	26	1	3	additional
OP50	arabinose	Bt407	1:50	30	0	30	1	3	additional
OP50	arabinose	Bt407	1:50	26	0	26	1	3	additional
OP50	no_arabinose	Bt247	1:50	14	12	26	0.538462	3	additional
OP50	no_arabinose	Bt247	1:50	19	11	30	0.633333	3	additional
OP50	no_arabinose	Bt247	1:50	14	16	30	0.466667	3	additional
OP50	no_arabinose	Bt247	1:50	24	4	28	0.857143	3	additional
OP50	arabinose	Bt247	1:200	16	0	16	1	3	additional
OP50	arabinose	Bt247	1:200	24	0	24	1	3	additional
OP50	arabinose	Bt247	1:200	30	0	30	1	3	additional
OP50	arabinose	Bt247	1:200	25	1	26	0.961538	3	additional
MYb115 PBADsga	arabinose	Bt407	1:50	30	0	30	1	3	additional
MYb115 PBADsga	arabinose	Bt407	1:50	31	0	31	1	3	additional
MYb115 PBADsga	arabinose	Bt407	1:50	30	0	30	1	3	additional
MYb115 PBADsga	arabinose	Bt407	1:50	30	0	30	1	3	additional
OP50	no_arabinose	Bt407	1:50	38	0	38	1	3	additional
OP50	no_arabinose	Bt407	1:50	27	0	27	1	3	additional
OP50	no_arabinose	Bt407	1:50	31	0	31	1	3	additional
OP50	no_arabinose	Bt407	1:50	30	0	30	1	3	additional
MYb115 PBADsga	arabinose	Bt247	1:50	28	4	32	0.875	3	additional
MYb115 PBADsga	arabinose	Bt247	1:50	21	7	28	0.75	3	additional
MYb115 PBADsga	arabinose	Bt247	1:50	30	2	32	0.9375	3	additional
MYb115 PBADsga	arabinose	Bt247	1:50	34	7	41	0.829268	3	additional
MYb115 PBADsga	arabinose	Bt247	1:200	31	1	32	0.96875	3	additional
MYb115 PBADsga	arabinose	Bt247	1:200	30	0	30	1	3	additional
MYb115 PBADsga	arabinose	Bt247	1:200	28	0	28	1	3	additional
MYb115 PBADsga	arabinose	Bt247	1:200	27	0	27	1	3	additional

### Sheet: Figure 1B
Figure 1B
Worm survival proportion of worms exposed to MYb115 PBADnrpA with or without arabinose when challenged with different concentrations of Bt247 spores
Bacterium	Treatment	Bt strain	Bt conc.	Alive	Dead	Total	Survival	Run	Graph
MYb115 PBADnrpA	arabinose	Bt407	1:50	30	0	30	1	1	displayed
MYb115 PBADnrpA	arabinose	Bt407	1:50	28	0	28	1	1	displayed
MYb115 PBADnrpA	arabinose	Bt407	1:50	32	0	32	1	1	displayed
MYb115 PBADnrpA	arabinose	Bt407	1:50	32	0	32	1	1	displayed
MYb115 PBADnrpA	no_arabinose	Bt247	1:100	30	0	30	1	1	displayed
MYb115 PBADnrpA	no_arabinose	Bt247	1:100	33	0	33	1	1	displayed
MYb115 PBADnrpA	no_arabinose	Bt247	1:100	34	1	35	0.971429	1	displayed
MYb115 PBADnrpA	no_arabinose	Bt247	1:100	32	1	33	0.969697	1	displayed
MYb115 PBADnrpA	no_arabinose	Bt407	1:50	32	0	32	1	1	displayed
MYb115 PBADnrpA	no_arabinose	Bt407	1:50	36	0	36	1	1	displayed
MYb115 PBADnrpA	no_arabinose	Bt407	1:50	40	1	41	0.97561	1	displayed
MYb115 PBADnrpA	no_arabinose	Bt407	1:50	31	0	31	1	1	displayed
MYb115 PBADnrpA	arabinose	Bt247	1:100	28	2	30	0.933333	1	displayed
MYb115 PBADnrpA	arabinose	Bt247	1:100	35	0	35	1	1	displayed
MYb115 PBADnrpA	arabinose	Bt247	1:100	31	0	31	1	1	displayed
MYb115 PBADnrpA	arabinose	Bt247	1:100	23	1	24	0.958333	1	displayed
MYb115 PBADnrpA	no_arabinose	Bt247	1:200	40	0	40	1	1	displayed
MYb115 PBADnrpA	no_arabinose	Bt247	1:200	42	1	43	0.976744	1	displayed
MYb115 PBADnrpA	no_arabinose	Bt247	1:200	34	0	34	1	1	displayed
MYb115 PBADnrpA	no_arabinose	Bt247	1:200	36	0	36	1	1	displayed
MYb115 PBADnrpA	arabinose	Bt247	1:50	26	5	31	0.83871	1	displayed
MYb115 PBADnrpA	arabinose	Bt247	1:50	27	2	29	0.931034	1	displayed
MYb115 PBADnrpA	arabinose	Bt247	1:50	31	2	33	0.939394	1	displayed
MYb115 PBADnrpA	arabinose	Bt247	1:50	34	2	36	0.944444	1	displayed
MYb115 PBADnrpA	arabinose	Bt247	1:200	31	0	31	1	1	displayed
MYb115 PBADnrpA	arabinose	Bt247	1:200	32	0	32	1	1	displayed
MYb115 PBADnrpA	arabinose	Bt247	1:200	31	0	31	1	1	displayed
MYb115 PBADnrpA	arabinose	Bt247	1:200	24	0	24	1	1	displayed
MYb115 PBADnrpA	no_arabinose	Bt247	1:50	25	3	28	0.892857	1	displayed
MYb115 PBADnrpA	no_arabinose	Bt247	1:50	35	5	40	0.875	1	displayed
MYb115 PBADnrpA	no_arabinose	Bt247	1:50	33	1	34	0.970588	1	displayed
MYb115 PBADnrpA	no_arabinose	Bt247	1:50	33	5	38	0.868421	1	displayed
MYb115 PBADnrpA	no_arabinose	Bt407	1:50	28	1	29	0.965517	2	additional
MYb115 PBADnrpA	no_arabinose	Bt407	1:50	27	0	27	1	2	additional
MYb115 PBADnrpA	no_arabinose	Bt407	1:50	27	0	27	1	2	additional
MYb115 PBADnrpA	no_arabinose	Bt407	1:50	27	1	28	0.964286	2	additional
MYb115 PBADnrpA	arabinose	Bt247	1:200	33	3	36	0.916667	2	additional
MYb115 PBADnrpA	arabinose	Bt247	1:200	43	0	43	1	2	additional
MYb115 PBADnrpA	arabinose	Bt247	1:200	52	3	55	0.945455	2	additional
MYb115 PBADnrpA	arabinose	Bt247	1:200	27	2	29	0.931034	2	additional
MYb115 PBADnrpA	arabinose	Bt247	1:100	22	6	28	0.785714	2	additional
MYb115 PBADnrpA	arabinose	Bt247	1:100	26	5	31	0.83871	2	additional
MYb115 PBADnrpA	arabinose	Bt247	1:100	14	15	29	0.482759	2	additional
MYb115 PBADnrpA	arabinose	Bt247	1:100	12	13	25	0.48	2	additional
MYb115 PBADnrpA	no_arabinose	Bt247	1:100	28	3	31	0.903226	2	additional
MYb115 PBADnrpA	no_arabinose	Bt247	1:100	26	2	28	0.928571	2	additional
MYb115 PBADnrpA	no_arabinose	Bt247	1:100	44	8	52	0.846154	2	additional
MYb115 PBADnrpA	no_arabinose	Bt247	1:100	23	5	28	0.821429	2	additional
MYb115 PBADnrpA	arabinose	Bt407	1:50	30	0	30	1	2	additional
MYb115 PBADnrpA	arabinose	Bt407	1:50	27	0	27	1	2	additional
MYb115 PBADnrpA	arabinose	Bt407	1:50	40	1	41	0.97561	2	additional
MYb115 PBADnrpA	arabinose	Bt407	1:50	38	0	38	1	2	additional
MYb115 PBADnrpA	no_arabinose	Bt247	1:200	34	0	34	1	2	additional
MYb115 PBADnrpA	no_arabinose	Bt247	1:200	33	0	33	1	2	additional
MYb115 PBADnrpA	no_arabinose	Bt247	1:200	30	2	32	0.9375	2	additional
MYb115 PBADnrpA	no_arabinose	Bt247	1:200	28	0	28	1	2	additional
MYb115 PBADnrpA	no_arabinose	Bt247	1:50	12	15	27	0.444444	2	additional
MYb115 PBADnrpA	no_arabinose	Bt247	1:50	18	3	21	0.857143	2	additional
MYb115 PBADnrpA	no_arabinose	Bt247	1:50	13	22	35	0.371429	2	additional
MYb115 PBADnrpA	no_arabinose	Bt247	1:50	16	8	24	0.666667	2	additional
MYb115 PBADnrpA	arabinose	Bt247	1:50	9	19	28	0.321429	2	additional
MYb115 PBADnrpA	arabinose	Bt247	1:50	19	11	30	0.633333	2	additional
MYb115 PBADnrpA	arabinose	Bt247	1:50	11	20	31	0.354839	2	additional
MYb115 PBADnrpA	arabinose	Bt247	1:50	15	21	36	0.416667	2	additional
MYb115 PBADnrpA	arabinose	Bt247	1:200	38	0	38	1	3	additional
MYb115 PBADnrpA	arabinose	Bt247	1:200	35	1	36	0.972222	3	additional
MYb115 PBADnrpA	arabinose	Bt247	1:200	37	0	37	1	3	additional
MYb115 PBADnrpA	arabinose	Bt247	1:200	31	2	33	0.939394	3	additional
MYb115 PBADnrpA	arabinose	Bt247	1:200	31	1	32	0.96875	3	additional
MYb115 PBADnrpA	no_arabinose	Bt407	1:50	28	0	28	1	3	additional
MYb115 PBADnrpA	no_arabinose	Bt407	1:50	32	0	32	1	3	additional
MYb115 PBADnrpA	no_arabinose	Bt407	1:50	34	1	35	0.971429	3	additional
MYb115 PBADnrpA	no_arabinose	Bt407	1:50	30	0	30	1	3	additional
MYb115 PBADnrpA	no_arabinose	Bt407	1:50	31	0	31	1	3	additional
MYb115 PBADnrpA	no_arabinose	Bt247	1:50	24	9	33	0.727273	3	additional
MYb115 PBADnrpA	no_arabinose	Bt247	1:50	16	14	30	0.533333	3	additional
MYb115 PBADnrpA	no_arabinose	Bt247	1:50	27	12	39	0.692308	3	additional
MYb115 PBADnrpA	no_arabinose	Bt247	1:50	26	7	33	0.787879	3	additional
MYb115 PBADnrpA	no_arabinose	Bt247	1:50	20	10	30	0.666667	3	additional
MYb115 PBADnrpA	arabinose	Bt247	1:50	22	5	27	0.814815	3	additional
MYb115 PBADnrpA	arabinose	Bt247	1:50	23	5	28	0.821429	3	additional
MYb115 PBADnrpA	arabinose	Bt247	1:50	23	4	27	0.851852	3	additional
MYb115 PBADnrpA	arabinose	Bt247	1:50	23	8	31	0.741935	3	additional
MYb115 PBADnrpA	arabinose	Bt247	1:50	31	7	38	0.815789	3	additional
MYb115 PBADnrpA	no_arabinose	Bt247	1:100	38	0	38	1	3	additional
MYb115 PBADnrpA	no_arabinose	Bt247	1:100	29	2	31	0.935484	3	additional
MYb115 PBADnrpA	no_arabinose	Bt247	1:100	24	7	31	0.774194	3	additional
MYb115 PBADnrpA	no_arabinose	Bt247	1:100	23	3	26	0.884615	3	additional
MYb115 PBADnrpA	no_arabinose	Bt247	1:100	30	5	35	0.857143	3	additional
MYb115 PBADnrpA	arabinose	Bt247	1:100	30	0	30	1	3	additional
MYb115 PBADnrpA	arabinose	Bt247	1:100	30	2	32	0.9375	3	additional
MYb115 PBADnrpA	arabinose	Bt247	1:100	27	2	29	0.931034	3	additional
MYb115 PBADnrpA	arabinose	Bt247	1:100	26	3	29	0.896552	3	additional
MYb115 PBADnrpA	arabinose	Bt247	1:100	32	0	32	1	3	additional
MYb115 PBADnrpA	no_arabinose	Bt247	1:200	31	0	31	1	3	additional
MYb115 PBADnrpA	no_arabinose	Bt247	1:200	35	0	35	1	3	additional
MYb115 PBADnrpA	no_arabinose	Bt247	1:200	32	0	32	1	3	additional
MYb115 PBADnrpA	no_arabinose	Bt247	1:200	35	0	35	1	3	additional
MYb115 PBADnrpA	no_arabinose	Bt247	1:200	29	1	30	0.966667	3	additional
MYb115 PBADnrpA	arabinose	Bt407	1:50	29	0	29	1	3	additional
MYb115 PBADnrpA	arabinose	Bt407	1:50	30	0	30	1	3	additional
MYb115 PBADnrpA	arabinose	Bt407	1:50	32	0	32	1	3	additional
MYb115 PBADnrpA	arabinose	Bt407	1:50	29	0	29	1	3	additional
MYb115 PBADnrpA	arabinose	Bt407	1:50	29	0	29	1	3	additional

### Sheet: Figure 1E
Figure 1E
Worm survival proportion of worms exposed to OP50, MYb115,MYb115 ΔsgaAB, MYb115 ΔsgaA or MYb115 ΔsgaB when challenged with different concentrations of Bt247 spores
Bacterium	Bt strain	Bt conc.	Alive	Dead	Total	Survival
MYb115 ΔsgaB	Bt247	1:100	23	6	29	0.793103
MYb115 ΔsgaB	Bt247	1:100	29	1	30	0.966667
MYb115 ΔsgaB	Bt247	1:100	23	7	30	0.766667
MYb115 ΔsgaB	Bt247	1:100	28	22	50	0.56
MYb115	Bt407	1:25	30	0	30	1
MYb115	Bt407	1:25	32	0	32	1
MYb115	Bt407	1:25	30	1	31	0.967742
MYb115	Bt407	1:25	29	0	29	1
MYb115 ΔsgaA	Bt247	1:50	8	27	35	0.228571
MYb115 ΔsgaA	Bt247	1:50	2	29	31	0.0645161
MYb115 ΔsgaA	Bt247	1:50	18	22	40	0.45
MYb115 ΔsgaA	Bt247	1:50	24	10	34	0.705882
MYb115 ΔsgaAB	Bt407	1:25	31	0	31	1
MYb115 ΔsgaAB	Bt407	1:25	30	0	30	1
MYb115 ΔsgaAB	Bt407	1:25	29	0	29	1
MYb115 ΔsgaAB	Bt407	1:25	30	0	30	1
OP50	Bt247	1:50	13	25	38	0.342105
OP50	Bt247	1:50	10	15	25	0.4
OP50	Bt247	1:50	6	26	32	0.1875
OP50	Bt247	1:50	9	18	27	0.333333
MYb115	Bt247	1:25	16	9	25	0.64
MYb115	Bt247	1:25	14	16	30	0.466667
MYb115	Bt247	1:25	12	21	33	0.363636
MYb115	Bt247	1:25	14	13	27	0.518519
OP50	Bt247	1:25	5	31	36	0.138889
OP50	Bt247	1:25	7	33	40	0.175
OP50	Bt247	1:25	5	27	32	0.15625
OP50	Bt247	1:25	9	30	39	0.230769
MYb115 ΔsgaA	Bt407	1:25	25	0	25	1
MYb115 ΔsgaA	Bt407	1:25	27	0	27	1
MYb115 ΔsgaA	Bt407	1:25	30	0	30	1
MYb115 ΔsgaA	Bt407	1:25	29	0	29	1
MYb115 ΔsgaAB	Bt247	1:50	20	19	39	0.512821
MYb115 ΔsgaAB	Bt247	1:50	15	18	33	0.454545
MYb115 ΔsgaAB	Bt247	1:50	11	20	31	0.354839
MYb115 ΔsgaAB	Bt247	1:50	11	22	33	0.333333
OP50	Bt407	1:25	30	0	30	1
OP50	Bt407	1:25	30	0	30	1
OP50	Bt407	1:25	43	0	43	1
OP50	Bt407	1:25	32	0	32	1
MYb115 ΔsgaA	Bt247	1:100	36	1	37	0.972973
MYb115 ΔsgaA	Bt247	1:100	32	2	34	0.941176
MYb115 ΔsgaA	Bt247	1:100	32	0	32	1
MYb115 ΔsgaA	Bt247	1:100	33	3	36	0.916667
MYb115 ΔsgaAB	Bt247	1:100	32	2	34	0.941176
MYb115 ΔsgaAB	Bt247	1:100	33	1	34	0.970588
MYb115 ΔsgaAB	Bt247	1:100	32	0	32	1
MYb115 ΔsgaAB	Bt247	1:100	28	2	30	0.933333
MYb115	Bt247	1:50	30	11	41	0.731707
MYb115	Bt247	1:50	26	4	30	0.866667
MYb115	Bt247	1:50	34	5	39	0.871795
MYb115	Bt247	1:50	23	11	34	0.676471
MYb115 ΔsgaAB	Bt247	1:25	11	18	29	0.37931
MYb115 ΔsgaAB	Bt247	1:25	2	23	25	0.08
MYb115 ΔsgaAB	Bt247	1:25	10	18	28	0.357143
MYb115 ΔsgaAB	Bt247	1:25	6	21	27	0.222222
MYb115 ΔsgaB	Bt247	1:50	18	19	37	0.486486
MYb115 ΔsgaB	Bt247	1:50	14	25	39	0.358974
MYb115 ΔsgaB	Bt247	1:50	12	19	31	0.387097
MYb115 ΔsgaB	Bt247	1:50	9	22	31	0.290323
MYb115 ΔsgaB	Bt247	1:25	8	22	30	0.266667
MYb115 ΔsgaB	Bt247	1:25	4	25	29	0.137931
MYb115 ΔsgaB	Bt247	1:25	5	28	33	0.151515
MYb115 ΔsgaB	Bt247	1:25	2	27	29	0.0689655
MYb115 ΔsgaA	Bt247	1:25	2	32	34	0.0588235
MYb115 ΔsgaA	Bt247	1:25	3	27	30	0.1
MYb115 ΔsgaA	Bt247	1:25	4	30	34	0.117647
MYb115 ΔsgaA	Bt247	1:25	4	25	29	0.137931
MYb115 ΔsgaB	Bt407	1:25	33	0	33	1
MYb115 ΔsgaB	Bt407	1:25	31	1	32	0.96875
MYb115 ΔsgaB	Bt407	1:25	30	0	30	1
MYb115 ΔsgaB	Bt407	1:25	34	0	34	1
OP50	Bt247	1:100	26	5	31	0.83871
OP50	Bt247	1:100	24	5	29	0.827586
OP50	Bt247	1:100	27	4	31	0.870968
OP50	Bt247	1:100	32	0	32	1
MYb115	Bt247	1:100	24	0	24	1
MYb115	Bt247	1:100	32	2	34	0.941176
MYb115	Bt247	1:100	39	5	44	0.886364
MYb115	Bt247	1:100	36	1	37	0.972973

### Sheet: Figure1A,B,E_stats
Figure 1	Graph	run	comparison	p-value	asterisk	test	correction
A	displayed	1	MYb115 PBADsga vs MYb115 PBADsga + arabinose	5.55e-15	***	GLM, Tukey's HSD test	Bonferroni
	displayed	1	OP50 vs OP50 + arabinose	0.137		GLM, Tukey's HSD test	Bonferroni
	additional	2	MYb115 PBADsga vs MYb115 PBADsga + arabinose	0.000492	***	GLM, Tukey's HSD test	Bonferroni
	additional	2	OP50 vs OP50 + arabinose	1		GLM, Tukey's HSD test	Bonferroni
	additional	3	MYb115 PBADsga vs MYb115 PBADsga + arabinose	3.68e-05	***	GLM, Tukey's HSD test	Bonferroni
	additional	3	OP50 vs OP50 + arabinose	0.18		GLM, Tukey's HSD test	Bonferroni
B	displayed	1	MYb115 PBADnrpA vs MYb115 PBADnrpA + arabinose	0.76		GLM, Tukey's HSD test	Bonferroni
	additional	2	MYb115 PBADnrpA vs MYb115 PBADnrpA + arabinose	1.98e-05	***	GLM, Tukey's HSD test	Bonferroni
	additional	3	MYb115 PBADnrpA vs MYb115 PBADnrpA + arabinose	0.00593	**	GLM, Tukey's HSD test	Bonferroni
E	displayed	1	OP50 vs MYb115	2e-16	***	GLM, Tukey's HSD test	Bonferroni
	displayed	1	MYb115 vs MYb115 ΔsgaAB	1.17e-09	***	GLM, Tukey's HSD test	Bonferroni
	displayed	1	MYb115 vs MYb115 ΔsgaA	2e-16	***	GLM, Tukey's HSD test	Bonferroni
	displayed	1	MYb115 vs MYb115 ΔsgaB	2e-16	***	GLM, Tukey's HSD test	Bonferroni

### Sheet: Survival MYb115 vs PBAD
Additional Information
Worm survival proportion of worms exposed to MYb115 or MYb115 PBADsga with arabinose when challenged with different concentrations of Bt247 spores
Bacterium	Treatment	Bt strain	Bt conc.	Alive	Dead	Total	Survival	Run	Graph
MYb115 PBADsga	arabinose	Bt247	1:200	45	4	49	0.918367	1	additional
MYb115 PBADsga	arabinose	Bt247	1:200	32	0	32	1	1	additional
MYb115 PBADsga	arabinose	Bt247	1:200	28	0	28	1	1	additional
MYb115 PBADsga	arabinose	Bt247	1:50	24	3	27	0.888889	1	additional
MYb115 PBADsga	arabinose	Bt247	1:50	27	3	30	0.9	1	additional
MYb115 PBADsga	arabinose	Bt247	1:50	24	5	29	0.827586	1	additional
MYb115 PBADsga	arabinose	Bt407	1:50	30	0	30	1	1	additional
MYb115 PBADsga	arabinose	Bt407	1:50	33	0	33	1	1	additional
MYb115 PBADsga	arabinose	Bt407	1:50	37	0	37	1	1	additional
MYb115	no_arabinose	Bt407	1:50	30	0	30	1	1	additional
MYb115	no_arabinose	Bt407	1:50	40	0	40	1	1	additional
MYb115	no_arabinose	Bt407	1:50	27	0	27	1	1	additional
MYb115	no_arabinose	Bt247	1:50	12	13	25	0.48	1	additional
MYb115	no_arabinose	Bt247	1:50	7	14	21	0.333333	1	additional
MYb115	no_arabinose	Bt247	1:50	14	11	25	0.56	1	additional
MYb115	no_arabinose	Bt247	1:200	26	1	27	0.962963	1	additional
MYb115	no_arabinose	Bt247	1:200	28	1	29	0.965517	1	additional
MYb115	no_arabinose	Bt247	1:200	32	0	32	1	1	additional
MYb115	no_arabinose	Bt247	1:100	17	10	27	0.62963	1	additional
MYb115	no_arabinose	Bt247	1:100	25	6	31	0.806452	1	additional
MYb115	no_arabinose	Bt247	1:100	20	6	26	0.769231	1	additional
MYb115 PBADsga	arabinose	Bt247	1:100	34	0	34	1	1	additional
MYb115 PBADsga	arabinose	Bt247	1:100	29	0	29	1	1	additional
MYb115 PBADsga	arabinose	Bt247	1:100	34	2	36	0.944444	1	additional
MYb115 PBADsga	arabinose	Bt247	1:100	30	0	30	1	2	additional
MYb115 PBADsga	arabinose	Bt247	1:100	31	0	31	1	2	additional
MYb115 PBADsga	arabinose	Bt247	1:100	32	2	34	0.941176	2	additional
MYb115	no_arabinose	Bt247	1:200	12	16	28	0.428571	2	additional
MYb115	no_arabinose	Bt247	1:200	12	13	25	0.48	2	additional
MYb115	no_arabinose	Bt247	1:200	25	17	42	0.595238	2	additional
MYb115	no_arabinose	Bt407	1:50	29	0	29	1	2	additional
MYb115	no_arabinose	Bt407	1:50	33	0	33	1	2	additional
MYb115	no_arabinose	Bt407	1:50	31	0	31	1	2	additional
MYb115 PBADsga	arabinose	Bt407	1:50	38	0	38	1	2	additional
MYb115 PBADsga	arabinose	Bt407	1:50	31	0	31	1	2	additional
MYb115 PBADsga	arabinose	Bt407	1:50	29	0	29	1	2	additional
MYb115 PBADsga	arabinose	Bt247	1:200	26	2	28	0.928571	2	additional
MYb115 PBADsga	arabinose	Bt247	1:200	32	2	34	0.941176	2	additional
MYb115 PBADsga	arabinose	Bt247	1:200	25	3	28	0.892857	2	additional
MYb115 PBADsga	arabinose	Bt247	1:50	25	3	28	0.892857	2	additional
MYb115 PBADsga	arabinose	Bt247	1:50	29	1	30	0.966667	2	additional
MYb115 PBADsga	arabinose	Bt247	1:50	27	3	30	0.9	2	additional
MYb115	no_arabinose	Bt247	1:50	6	22	28	0.214286	2	additional
MYb115	no_arabinose	Bt247	1:50	8	24	32	0.25	2	additional
MYb115	no_arabinose	Bt247	1:50	4	21	25	0.16	2	additional
MYb115	no_arabinose	Bt247	1:100	12	26	38	0.315789	2	additional
MYb115	no_arabinose	Bt247	1:100	9	15	24	0.375	2	additional
MYb115	no_arabinose	Bt247	1:100	9	19	28	0.321429	2	additional
MYb115	no_arabinose	Bt247	1:100	27	0	27	1	3	additional
MYb115	no_arabinose	Bt247	1:100	21	3	24	0.875	3	additional
MYb115	no_arabinose	Bt247	1:100	29	1	30	0.966667	3	additional
MYb115	no_arabinose	Bt247	1:100	25	2	27	0.925926	3	additional
MYb115 PBADsga	arabinose	Bt247	1:100	30	0	30	1	3	additional
MYb115 PBADsga	arabinose	Bt247	1:100	27	0	27	1	3	additional
MYb115 PBADsga	arabinose	Bt247	1:100	23	4	27	0.851852	3	additional
MYb115 PBADsga	arabinose	Bt247	1:100	29	1	30	0.966667	3	additional
MYb115	no_arabinose	Bt407	1:50	25	0	25	1	3	additional
MYb115	no_arabinose	Bt407	1:50	26	0	26	1	3	additional
MYb115	no_arabinose	Bt407	1:50	30	0	30	1	3	additional
MYb115	no_arabinose	Bt407	1:50	30	0	30	1	3	additional
MYb115	no_arabinose	Bt247	1:50	30	2	32	0.9375	3	additional
MYb115	no_arabinose	Bt247	1:50	25	5	30	0.833333	3	additional
MYb115	no_arabinose	Bt247	1:50	20	12	32	0.625	3	additional
MYb115	no_arabinose	Bt247	1:50	28	6	34	0.823529	3	additional
MYb115	no_arabinose	Bt247	1:200	33	0	33	1	3	additional
MYb115	no_arabinose	Bt247	1:200	30	0	30	1	3	additional
MYb115	no_arabinose	Bt247	1:200	23	0	23	1	3	additional
MYb115	no_arabinose	Bt247	1:200	27	0	27	1	3	additional
MYb115 PBADsga	arabinose	Bt407	1:50	30	0	30	1	3	additional
MYb115 PBADsga	arabinose	Bt407	1:50	31	0	31	1	3	additional
MYb115 PBADsga	arabinose	Bt407	1:50	30	0	30	1	3	additional
MYb115 PBADsga	arabinose	Bt407	1:50	30	0	30	1	3	additional
MYb115 PBADsga	arabinose	Bt247	1:50	28	4	32	0.875	3	additional
MYb115 PBADsga	arabinose	Bt247	1:50	21	7	28	0.75	3	additional
MYb115 PBADsga	arabinose	Bt247	1:50	30	2	32	0.9375	3	additional
MYb115 PBADsga	arabinose	Bt247	1:50	34	7	41	0.829268	3	additional
MYb115 PBADsga	arabinose	Bt247	1:200	31	1	32	0.96875	3	additional
MYb115 PBADsga	arabinose	Bt247	1:200	30	0	30	1	3	additional
MYb115 PBADsga	arabinose	Bt247	1:200	28	0	28	1	3	additional
MYb115 PBADsga	arabinose	Bt247	1:200	27	0	27	1	3	additional
MYb115	no_arabinose	Bt247	1:100	28	3	31	0.903226	4	additional
MYb115	no_arabinose	Bt247	1:100	34	0	34	1	4	additional
MYb115	no_arabinose	Bt247	1:100	31	0	31	1	4	additional
MYb115	no_arabinose	Bt247	1:100	27	0	27	1	4	additional
MYb115	no_arabinose	Bt247	1:200	28	2	30	0.933333	4	additional
MYb115	no_arabinose	Bt247	1:200	31	1	32	0.96875	4	additional
MYb115	no_arabinose	Bt247	1:200	33	0	33	1	4	additional
MYb115	no_arabinose	Bt247	1:200	28	0	28	1	4	additional
MYb115 PBADsga	arabinose	Bt247	1:200	39	0	39	1	4	additional
MYb115 PBADsga	arabinose	Bt247	1:200	31	0	31	1	4	additional
MYb115 PBADsga	arabinose	Bt247	1:200	36	0	36	1	4	additional
MYb115 PBADsga	arabinose	Bt247	1:200	41	0	41	1	4	additional
MYb115 PBADsga	arabinose	Bt247	1:100	35	0	35	1	4	additional
MYb115 PBADsga	arabinose	Bt247	1:100	33	0	33	1	4	additional
MYb115 PBADsga	arabinose	Bt247	1:100	35	0	35	1	4	additional
MYb115 PBADsga	arabinose	Bt247	1:100	30	0	30	1	4	additional
MYb115	no_arabinose	Bt407	1:50	33	1	34	0.970588	4	additional
MYb115	no_arabinose	Bt407	1:50	29	0	29	1	4	additional
MYb115	no_arabinose	Bt407	1:50	36	1	37	0.972973	4	additional
MYb115	no_arabinose	Bt407	1:50	30	0	30	1	4	additional
MYb115 PBADsga	arabinose	Bt247	1:50	37	0	37	1	4	additional
MYb115 PBADsga	arabinose	Bt247	1:50	33	0	33	1	4	additional
MYb115 PBADsga	arabinose	Bt247	1:50	30	0	30	1	4	additional
MYb115 PBADsga	arabinose	Bt247	1:50	38	0	38	1	4	additional
MYb115 PBADsga	arabinose	Bt407	1:50	32	0	32	1	4	additional
MYb115 PBADsga	arabinose	Bt407	1:50	32	0	32	1	4	additional
MYb115 PBADsga	arabinose	Bt407	1:50	32	0	32	1	4	additional
MYb115 PBADsga	arabinose	Bt407	1:50	28	0	28	1	4	additional
MYb115	no_arabinose	Bt247	1:50	26	6	32	0.8125	4	additional
MYb115	no_arabinose	Bt247	1:50	21	7	28	0.75	4	additional
MYb115	no_arabinose	Bt247	1:50	21	9	30	0.7	4	additional
MYb115	no_arabinose	Bt247	1:50	28	5	33	0.848485	4	additional
MYb115	no_arabinose	Bt247	1:50	25	2	27	0.925926	5	additional
MYb115	no_arabinose	Bt247	1:200	42	5	47	0.893617	5	additional
MYb115	no_arabinose	Bt247	1:200	26	2	28	0.928571	5	additional
MYb115	no_arabinose	Bt247	1:200	42	15	57	0.736842	5	additional
MYb115	no_arabinose	Bt407	1:50	27	0	27	1	5	additional
MYb115	no_arabinose	Bt407	1:50	32	0	32	1	5	additional
MYb115	no_arabinose	Bt407	1:50	38	2	40	0.95	5	additional
MYb115	no_arabinose	Bt407	1:50	28	0	28	1	5	additional
MYb115 PBADsga	arabinose	Bt247	1:50	31	0	31	1	5	additional
MYb115 PBADsga	arabinose	Bt247	1:50	26	3	29	0.896552	5	additional
MYb115 PBADsga	arabinose	Bt247	1:50	24	7	31	0.774194	5	additional
MYb115 PBADsga	arabinose	Bt247	1:50	39	2	41	0.95122	5	additional
MYb115 PBADsga	arabinose	Bt407	1:50	29	3	32	0.90625	5	additional
MYb115 PBADsga	arabinose	Bt407	1:50	32	0	32	1	5	additional
MYb115 PBADsga	arabinose	Bt407	1:50	31	0	31	1	5	additional
MYb115 PBADsga	arabinose	Bt407	1:50	36	0	36	1	5	additional
MYb115	no_arabinose	Bt247	1:50	40	15	55	0.727273	5	additional
MYb115	no_arabinose	Bt247	1:50	19	12	31	0.612903	5	additional
MYb115	no_arabinose	Bt247	1:50	11	21	32	0.34375	5	additional
MYb115	no_arabinose	Bt247	1:50	17	17	34	0.5	5	additional
MYb115 PBADsga	arabinose	Bt247	1:200	45	4	49	0.918367	5	additional
MYb115 PBADsga	arabinose	Bt247	1:200	35	0	35	1	5	additional
MYb115 PBADsga	arabinose	Bt247	1:200	31	0	31	1	5	additional
MYb115 PBADsga	arabinose	Bt247	1:200	25	0	25	1	5	additional
MYb115 PBADsga	arabinose	Bt247	1:100	30	4	34	0.882353	5	additional
MYb115 PBADsga	arabinose	Bt247	1:100	34	1	35	0.971429	5	additional
MYb115 PBADsga	arabinose	Bt247	1:100	58	0	58	1	5	additional
MYb115 PBADsga	arabinose	Bt247	1:100	26	2	28	0.928571	5	additional
MYb115	no_arabinose	Bt247	1:100	24	15	39	0.615385	5	additional
MYb115	no_arabinose	Bt247	1:100	29	2	31	0.935484	5	additional
MYb115	no_arabinose	Bt247	1:100	37	11	48	0.770833	5	additional
MYb115	no_arabinose	Bt247	1:100	15	14	29	0.517241	5	additional

### Sheet: Survival MYb115 vs PBAD stats
Graph	run	comparison	p-value	asterisk	test	correction
additional	1	MYb115 vs MYb115 PBADsga + arabinose	4.26e-10	***	GLM, Tukey's HSD test	Bonferroni
additional	2	MYb115 vs MYb115 PBADsga + arabinose	2e-16	***	GLM, Tukey's HSD test	Bonferroni
additional	3	MYb115 vs MYb115 PBADsga + arabinose	0.377		GLM, Tukey's HSD test	Bonferroni
additional	4	MYb115 vs MYb115 PBADsga + arabinose	0.996		GLM, Tukey's HSD test	Bonferroni
additional	5	MYb115 vs MYb115 PBADsga + arabinose	2e-16	***	GLM, Tukey's HSD test	Bonferroni
