## Supplementary material for "Polyketide synthase-derived sphingolipids determine microbiota-mediated protection against pathogens in *C. elegans*": Table S2

### Sheet: Table S2_1
1 (414) 13C3 15N serine
Isotope	m	n		calculated			Isotope	m	n		calculated
12C	12	23		417.441	13C312C231H5614N16O2		12C	12	24		417.435	13C212C241H5615N16O2
13C	13.0033	3					13C	13.0033	2
H	1.00782	56		measured			H	1.00782	56		measured
D	2.0141	0		417.437	plus 13C315N serine		D	2.0141	0		417.437	plus 13C315N serine
14N	14.0031	1					14N	14.0031	0
15N	15.0001	0		Δppm			15N	15.0001	1		Δppm
16O	15.9949	2		-9.91757			16O	15.9949	2		5.19842
18O	17.9992	0					18O	17.9992	0
	13C312C231H5214N16O2							13C212C241H5615N16O2

### Sheet: Table S2_2
1 (414) regular serine
Isotope	m	n		calculated			Isotope	m	n		calculated
12C	12	23		417.441	13C312C231H5614N16O2		12C	12	24		417.435	13C212C241H5615N16O2
13C	13.0033	3					13C	13.0033	2
H	1.00782	56		measured			H	1.00782	56		measured
D	2.0141	0		417.439	plus 12C314N serine		D	2.0141	0		417.439	plus 12C314N serine
14N	14.0031	1					14N	14.0031	0
15N	15.0001	0		Δppm			15N	15.0001	1		Δppm
16O	15.9949	2		-4.88692			16O	15.9949	2		10.2291
18O	17.9992	0					18O	17.9992	0
	13C312C231H5214N16O2							13C212C241H5615N16O2

### Sheet: Table S2_3
2 (386) 13C315N serine
Isotope	m	n		calculated			Isotope	m	n		calculated
12C	12	21		389.41	13C312C211H5214N16O2		12C	12	22		389.404	13C212C221H5615N16O2
13C	13.0033	3					13C	13.0033	2
H	1.00782	52		measured			H	1.00782	52		measured
D	2.0141	0		389.405	plus 13C315N serine		D	2.0141	0		389.405	plus 13C315N serine
14N	14.0031	1					14N	14.0031	0
15N	15.0001	0		Δppm			15N	15.0001	1		Δppm
16O	15.9949	2		-12.9427			16O	15.9949	2		3.2614
18O	17.9992	0					18O	17.9992	0
	13C312C211H5214N16O2							13C212C221H5615N16O2

### Sheet: Table S2_4
2 (386) regular serine
Isotope	m	n		calculated			Isotope	m	n		calculated
12C	12	21		389.41	13C312C211H5214N16O2		12C	12	22		389.404	13C212C221H5615N16O2
13C	13.0033	3					13C	13.0033	2
H	1.00782	52		measured			H	1.00782	52		measured
D	2.0141	0		389.408	plus 12C314N serine		D	2.0141	0		389.408	plus 12C314N serine
14N	14.0031	1					14N	14.0031	0
15N	15.0001	0		Δppm			15N	15.0001	1		Δppm
16O	15.9949	2		-4.9819			16O	15.9949	2		11.2223
18O	17.9992	0					18O	17.9992	0
	13C312C211H5214N16O2							13C212C221H5615N16O2

### Sheet: Table S2_5
Theoretical masses
Table 1. Comparison of theoretical masses (mtheo) of two distinct isotopologues of 1 with the experimentally determined mass (mexp). During the experiment 13C315N-labeled serine was fed. The underlying calculations can be found in Table S2_1.
	13C215N	13C3
mtheo	417.435	417.441
mexp	417.437
Δppm	5.1984	-9.9176
Table 2. Comparison of theoretical masses (mtheo) of two distinct isotopologues of 1 with the experimentally determined mass (mexp). During the experiment unlabelled serine was fed. The underlying calculations can be found in Table S2_2.
	13C215N	13C3
mtheo	417.435	417.441
mexp	417.439
Δppm	10.2291	-4.8869
Table 3. Comparison of theoretical masses (mtheo) of two distinct isotopologues of 2 with the experimentally determined mass (mexp). During the experiment 13C315N-labeled serine was fed. The underlying calculations can be found in Table S2_3.
	13C215N	13C3
mtheo	389.404	389.41
mexp	389.405
Δppm	3.2614	-12.9427
Table 4. Comparison of theoretical masses (mtheo) of two distinct isotopologues of 2 with the experimentally determined mass (mexp). During the experiment unlabelled serine was fed. The underlying calculations can be found in Table S2_4.
	13C215N	13C3
mtheo	389.404	389.41
mexp	389.408
Δppm	11.2223	-4.9819
