## Supplementary material for "Polyketide synthase-derived sphingolipids determine microbiota-mediated protection against pathogens in *C. elegans*": Table S3

### Sheet: Figure 3B
Genus	Count		Genus	Count
Burkholderia	3452		Burkholderia	3452
Bordetella	319		Bordetella	319
Methylobacterium	278		Methylobacterium	278
Sinorhizobium	241		Sinorhizobium	241
Pseudomonas	225		Pseudomonas	225
Halomonas	219		Halomonas	219
Rhizobium	142		Rhizobium	142
Paraburkholderia	96		Paraburkholderia	96
Ensifer	87		Ensifer	87
Alcaligenes	87		Alcaligenes	87
Agrobacterium	82		Agrobacterium	82
Achromobacter	71		Achromobacter	71
Acidithiobacillus	67		other	802
Ralstonia	42
Roseibium	42
Pseudovibrio	32
Roseomonas	28
Cobetia	26
Salinicola	25
Candidatus Accumulibacter	23
Desulfovibrio	17
Labrenzia	17
Ciceribacter	15
Stappia	15
Legionella	13
Neptunomonas	12
Methylorubrum	12
Amphritea	12
Comamonas	10
Nitrosomonas	10
Caballeronia	8
Halothiobacillus	7
Pusillimonas	7
Neorhizobium	7
Methylovulum	7
Methylopila	7
Pararhizobium	6
Herbaspirillum	6
Marinobacterium	6
Parvibaculum	6
Hansschlegelia	5
Ruminobacter	5
Leucothrix	5
Hyphomicrobiales	5
Prosthecomicrobium	5
Laribacter	5
Xaviernesmea	5
Sulfuriferula	5
Allorhizobium	5
Sphingomonas	5
Acidovorax	5
Sneathiella	4
Methylocella	4
Betaproteobacteria	4
Cohaesibacter	4
Reyranella	4
Desulfolutivibrio	4
Desulfomicrobium	4
Shinella	4
Thiothrix	4
Rhodoferax	3
Methylococcaceae	3
Rhodobiaceae	3
unclassified Deltaproteobacteria	3
Deefgea	3
Candidatus Dactylopiibacterium	3
Beijerinckiaceae	3
Pseudodesulfovibrio	3
Pseudorhodoplanes	3
Breoghania	3
Hydrogenophilales	3
Paenalcaligenes	3
Hyphomicrobiaceae	3
Nitrincola	3
unclassified Pseudomonadota	3
Beijerinckia	3
Megalodesulfovibrio	2
Guyparkeria	2
Sutterella	2
Oharaeibacter	2
Vineibacter	2
Hongsoonwoonella	2
Nocardia	2
Azospirillum	2
Pleomorphomonas	2
Rhodobacter	2
Hartmannibacter	2
Pararhodospirillum	2
Mesorhizobium	2
Methylobrevis	2
Acetobacteraceae	2
Acuticoccus	2
Desulfovibrionaceae	2
Muriiphilus	2
Planctomycetaceae	2
Succinimonas	2
Enterovirga	2
Albimonas	2
Rhizobiaceae	2
Oceanicella	2
Castellaniella	2
Enhydrobacter	2
Bacteria candidate phyla	2
Polymorphum	2
Rhodoblastus	2
Cocleimonas	2
Paracoccaceae	2
Quatrionicoccus	2
Orrella	2
Rhodocyclaceae	2
Trichlorobacter	2
Fluviibacter	2
Providencia	2
Chromatiaceae	2
Chitinilyticum	2
Chromohalobacter	2
Halothiobacillaceae	2
Thiobacillus	2
Alcaligenaceae	2
Marinobacter	2
Thiotrichaceae	2
Oceanospirillaceae	2
Ferribacterium	2
Pseudomonadales	2
Pelomicrobium	2
Pararobbsia	2
Cupriavidus	2
Aquitalea	2
Methylobacter	2
Ferrovum	2
Mongoliimonas	1
Caulobacter	1
Lentisphaeria	1
PVC group	1
Aliamphritea	1
Acidocella	1
Pseudomaricurvus	1
Methyloglobulus	1
Collimonas	1
Bradyrhizobium	1
Alteromonadaceae	1
Phenylobacterium	1
Oscillospiraceae	1
Duodenibacillus	1
Escherichia	1
ecological metagenomes	1
Sneathiellales	1
Tabrizicola	1
Desulfobacteraceae	1
Syntrophaceae	1
Desulfobulbaceae	1
Burkholderiaceae	1
Sphingomonadales	1
Methylococcales	1
Desulfobulbus	1
Solimicrobium	1
Segnochrobactrum	1
Methylotetracoccus	1
Legionellales	1
Zwartia	1
Cupidesulfovibrio	1
Prosthecodimorpha	1
Mycobacteroides	1
Leeia	1
Frateuria	1
Diaphorobacter	1
Chromatiales	1
Ectothiorhodospiraceae	1
environmental samples	1
Zoogloea	1
Cellvibrionales	1
Thiomonas	1
Magnetospirillum	1
Acidiphilium	1
Vandammella	1
Spartobacteria	1
Fodinicurvata	1
Mumia	1
Dechloromonas	1
Starkeya	1
Kushneria	1
Candidatus Methylumidiphilus	1
Streptomyces	1
Paroceanicella	1
Carnimonas	1
Pandoraea	1
Verrucomicrobiales	1
Sedimenticola	1
Methylobacillus	1
Thiolinea	1
Pseudohalocynthiibacter	1
Rhodospirillales	1
Hydrogenophilus	1
Herminiimonas	1
Candidatus Methylophosphatis	1
Tepidimonas	1
Azoarcus	1
Bradysia	1
Acidihalobacter	1
Magnetococcales	1
