## Supplementary material for "Polyketide synthase-derived sphingolipids determine microbiota-mediated protection against pathogens in *C. elegans*": Table S4

### Sheet: Figure S3A
Figure S3A
Worm bacterial colonization upon growth either MYb115 or MYb115 ΔsgaAB
bac	worm	CFU_worm	CFU_sup	dl	factor	rep
MYb115	26	44	2	10	6	1
MYb115	26	2	2	100	6	1
MYb115	32	88	2	10	6	1
MYb115	32	8	2	100	6	1
MYb115	38	90	0	10	6	1
MYb115	38	3	0	100	6	1
MYb115	28	42	2	10	6	1
MYb115	28	8	2	100	6	1
MYb115 ΔsgaAB	37	67	1	10	6	1
MYb115 ΔsgaAB	37	6	1	100	6	1
MYb115 ΔsgaAB	21	19	1	10	6	1
MYb115 ΔsgaAB	21	2	1	100	6	1
MYb115 ΔsgaAB	21	11	0	10	6	1
MYb115 ΔsgaAB	21	2	0	100	6	1
MYb115 ΔsgaAB	20	8	1	10	6	1
MYb115 ΔsgaAB	20	3	1	100	6	1
MYb115	27	99	2	10	6	2
MYb115	27	16	2	100	6	2
MYb115	21	12	2	10	6	2
MYb115	21	0	2	100	6	2
MYb115	21	50	0	10	6	2
MYb115	21	9	0	100	6	2
MYb115	39	43	0	10	6	2
MYb115	39	6	0	100	6	2
MYb115 ΔsgaAB	27	9	0	10	6	2
MYb115 ΔsgaAB	27	0	0	100	6	2
MYb115 ΔsgaAB	23	8	0	10	6	2
MYb115 ΔsgaAB	23	0	0	100	6	2
MYb115 ΔsgaAB	22	13	2	10	6	2
MYb115 ΔsgaAB	22	1	2	100	6	2
MYb115 ΔsgaAB	21	3	1	10	6	2
MYb115 ΔsgaAB	21	0	1	100	6	2
MYb115	33	33	2	10	6	3
MYb115	33	7	0	100	6	3
MYb115	26	52	0	10	6	3
MYb115	26	3	0	100	6	3
MYb115	24	14	0	10	6	3
MYb115	24	1	0	100	6	3
MYb115	21	12	0	10	6	3
MYb115	21	0	0	100	6	3
MYb115 ΔsgaAB	33	56	0	10	6	3
MYb115 ΔsgaAB	33	2	0	100	6	3
MYb115 ΔsgaAB	31	92	2	10	6	3
MYb115 ΔsgaAB	31	5	2	100	6	3
MYb115 ΔsgaAB	32	49	2	10	6	3
MYb115 ΔsgaAB	32	21	2	100	6	3
MYb115 ΔsgaAB	23	17	0	10	6	3
MYb115 ΔsgaAB	23	0	0	100	6	3
MYb115	28	16	0	10	6	4
MYb115	28	1	0	100	6	4
MYb115	38	14	1	10	6	4
MYb115	38	3	1	100	6	4
MYb115	22	50	2	10	6	4
MYb115	22	1	2	100	6	4
MYb115	23	99	0	10	6	4
MYb115	23	4	0	100	6	4
MYb115 ΔsgaAB	36	51	3	10	6	4
MYb115 ΔsgaAB	36	3	3	100	6	4
MYb115 ΔsgaAB	42	70	0	10	6	4
MYb115 ΔsgaAB	42	4	0	100	6	4
MYb115 ΔsgaAB	45	47	0	10	6	4
MYb115 ΔsgaAB	45	1	0	100	6	4
MYb115 ΔsgaAB	42	130	0	10	6	4
MYb115 ΔsgaAB	42	6	0	100	6	4

### Sheet: Figure S3B
Figure S3B
Pumping of N2 worms on either MYb115 or MYb115 ΔsgaAB at L4 stage, young adults (24h post L4), or young adults infected with Bt247
rep	bac	pumps	stage
1	MYb115	0	L4
2	MYb115	85	L4
3	MYb115	0	L4
4	MYb115	82	L4
5	MYb115	90	L4
6	MYb115	88	L4
7	MYb115	7	L4
8	MYb115	91	L4
9	MYb115	82	L4
10	MYb115	79	L4
11	MYb115	88	L4
12	MYb115	81	L4
13	MYb115	90	L4
14	MYb115	87	L4
15	MYb115	3	L4
16	MYb115	92	L4
17	MYb115	93	L4
18	MYb115	0	L4
19	MYb115	0	L4
20	MYb115	80	L4
1	MYb115 ΔsgaAB	80	L4
2	MYb115 ΔsgaAB	90	L4
3	MYb115 ΔsgaAB	6	L4
4	MYb115 ΔsgaAB	91	L4
5	MYb115 ΔsgaAB	0	L4
6	MYb115 ΔsgaAB	85	L4
7	MYb115 ΔsgaAB	93	L4
8	MYb115 ΔsgaAB	0	L4
9	MYb115 ΔsgaAB	89	L4
10	MYb115 ΔsgaAB	88	L4
11	MYb115 ΔsgaAB	85	L4
12	MYb115 ΔsgaAB	0	L4
13	MYb115 ΔsgaAB	89	L4
14	MYb115 ΔsgaAB	7	L4
15	MYb115 ΔsgaAB	92	L4
16	MYb115 ΔsgaAB	90	L4
17	MYb115 ΔsgaAB	0	L4
18	MYb115 ΔsgaAB	0	L4
19	MYb115 ΔsgaAB	0	L4
20	MYb115 ΔsgaAB	89	L4
1	MYb115	45	infected
2	MYb115	0	infected
3	MYb115	32	infected
4	MYb115	1	infected
5	MYb115	6	infected
6	MYb115	57	infected
7	MYb115	70	infected
8	MYb115	47	infected
9	MYb115	3	infected
10	MYb115	82	infected
11	MYb115	78	infected
12	MYb115	24	infected
13	MYb115	36	infected
14	MYb115	65	infected
15	MYb115	66	infected
16	MYb115	37	infected
17	MYb115	4	infected
18	MYb115	10	infected
19	MYb115	35	infected
20	MYb115	58	infected
1	MYb115 ΔsgaAB	13	infected
2	MYb115 ΔsgaAB	5	infected
3	MYb115 ΔsgaAB	3	infected
4	MYb115 ΔsgaAB	70	infected
5	MYb115 ΔsgaAB	63	infected
6	MYb115 ΔsgaAB	68	infected
7	MYb115 ΔsgaAB	0	infected
8	MYb115 ΔsgaAB	1	infected
9	MYb115 ΔsgaAB	72	infected
10	MYb115 ΔsgaAB	72	infected
11	MYb115 ΔsgaAB	0	infected
12	MYb115 ΔsgaAB	76	infected
13	MYb115 ΔsgaAB	45	infected
14	MYb115 ΔsgaAB	39	infected
15	MYb115 ΔsgaAB	9	infected
1	MYb115	81	adult
2	MYb115	90	adult
3	MYb115	89	adult
4	MYb115	92	adult
5	MYb115	94	adult
6	MYb115	81	adult
7	MYb115	93	adult
8	MYb115	90	adult
9	MYb115	94	adult
10	MYb115	99	adult
11	MYb115	84	adult
12	MYb115	97	adult
13	MYb115	92	adult
14	MYb115	95	adult
15	MYb115	86	adult
16	MYb115	95	adult
17	MYb115	96	adult
18	MYb115	98	adult
19	MYb115	93	adult
20	MYb115	96	adult
1	MYb115 ΔsgaAB	92	adult
2	MYb115 ΔsgaAB	93	adult
3	MYb115 ΔsgaAB	94	adult
4	MYb115 ΔsgaAB	97	adult
5	MYb115 ΔsgaAB	98	adult
6	MYb115 ΔsgaAB	93	adult
7	MYb115 ΔsgaAB	96	adult
8	MYb115 ΔsgaAB	95	adult
9	MYb115 ΔsgaAB	95	adult
10	MYb115 ΔsgaAB	93	adult
11	MYb115 ΔsgaAB	86	adult
12	MYb115 ΔsgaAB	88	adult
13	MYb115 ΔsgaAB	87	adult
14	MYb115 ΔsgaAB	89	adult
15	MYb115 ΔsgaAB	90	adult
16	MYb115 ΔsgaAB	92	adult
17	MYb115 ΔsgaAB	94	adult
18	MYb115 ΔsgaAB	91	adult
19	MYb115 ΔsgaAB	90	adult
20	MYb115 ΔsgaAB	94	adult
