## Supplementary material for "Polyketide synthase-derived sphingolipids determine microbiota-mediated protection against pathogens in *C. elegans*": Table S5

### Sheet: Figure4A_S4A
P-value	Adjusted P-value	Group	Enriched set size	Total set size	GeneRatio	Condition
0	0	Transport	2	555	0.0036036	Bt247 +
3.69235e-12	2.21541e-11	Propanoate metabolism	7	16	0.4375	Bt247 +
0.00165271	0.00661082	Valine, leucine and isoleucine degradation	3	22	0.136364	Bt247 +
0.0120241	0.0360722	Exchange with the environment	1	346	0.00289017	Bt247 +
0.0207647	0.0498352	Pyrimidine metabolism	3	54	0.0555556	Bt247 +
1.41151e-07	1.55266e-06	Monomethyl branched chain fatty acid synthesis	3	3	1	Bt247 -
0.000240921	0.00132506	Sphingolipid metabolism	3	23	0.130435	Bt247 -
0.000545042	0.00199849	Fatty acid elongation	3	30	0.1	Bt247 -
0.00444904	0.0122349	Biosynthesis of unsaturated fatty acids	2	16	0.125	Bt247 -
0.00993102	0.0218482	Ascaroside biosynthesis	2	24	0.0833333	Bt247 -

### Sheet: Figure S4B
Bacterium	Treatment	Replicate	variable	value	name	genes	norm_value	mean
MYb115	no	1	RC01281	1.13004	Palmitoyl-CoA:L-serine C-palmitoyltransferase (decarboxylating)	sptl-1 sptl-2 sptl-3	1.0168	1.01188
MYb115	no	2	RC01281	1.11378	Palmitoyl-CoA:L-serine C-palmitoyltransferase (decarboxylating)	sptl-1 sptl-2 sptl-3	1.00217	1.01188
MYb115	no	3	RC01281	1.1299	Palmitoyl-CoA:L-serine C-palmitoyltransferase (decarboxylating)	sptl-1 sptl-2 sptl-3	1.01667	1.01188
MYb115 ΔsgaAB	no	1	RC01281	1.11519	Palmitoyl-CoA:L-serine C-palmitoyltransferase (decarboxylating)	sptl-1 sptl-2 sptl-3	1.00343	1.0119
MYb115 ΔsgaAB	no	2	RC01281	1.13071	Palmitoyl-CoA:L-serine C-palmitoyltransferase (decarboxylating)	sptl-1 sptl-2 sptl-3	1.0174	1.0119
MYb115 ΔsgaAB	no	3	RC01281	1.1279	Palmitoyl-CoA:L-serine C-palmitoyltransferase (decarboxylating)	sptl-1 sptl-2 sptl-3	1.01487	1.0119
MYb115	Bt247	1	RC01281	1.11114	Palmitoyl-CoA:L-serine C-palmitoyltransferase (decarboxylating)	sptl-1 sptl-2 sptl-3	0.999793	1
MYb115	Bt247	2	RC01281	1.11115	Palmitoyl-CoA:L-serine C-palmitoyltransferase (decarboxylating)	sptl-1 sptl-2 sptl-3	0.999802	1
MYb115	Bt247	3	RC01281	1.11182	Palmitoyl-CoA:L-serine C-palmitoyltransferase (decarboxylating)	sptl-1 sptl-2 sptl-3	1.00041	1
MYb115 ΔsgaAB	Bt247	1	RC01281	1.09775	Palmitoyl-CoA:L-serine C-palmitoyltransferase (decarboxylating)	sptl-1 sptl-2 sptl-3	0.987744	0.991736
MYb115 ΔsgaAB	Bt247	2	RC01281	1.09766	Palmitoyl-CoA:L-serine C-palmitoyltransferase (decarboxylating)	sptl-1 sptl-2 sptl-3	0.987663	0.991736
MYb115 ΔsgaAB	Bt247	3	RC01281	1.11115	Palmitoyl-CoA:L-serine C-palmitoyltransferase (decarboxylating)	sptl-1 sptl-2 sptl-3	0.999802	0.991736
MYb115	no	1	RC06517	0.0255304	acyl-CoA:sphingosine N-acyltransferase	hyl-1 hyl-2 lagr-1	1.00265	1.00279
MYb115	no	2	RC06517	0.025544	acyl-CoA:sphingosine N-acyltransferase	hyl-1 hyl-2 lagr-1	1.00319	1.00279
MYb115	no	3	RC06517	0.025527	acyl-CoA:sphingosine N-acyltransferase	hyl-1 hyl-2 lagr-1	1.00252	1.00279
MYb115 ΔsgaAB	no	1	RC06517	0.0255557	acyl-CoA:sphingosine N-acyltransferase	hyl-1 hyl-2 lagr-1	1.00365	1.00224
MYb115 ΔsgaAB	no	2	RC06517	0.0255462	acyl-CoA:sphingosine N-acyltransferase	hyl-1 hyl-2 lagr-1	1.00327	1.00224
MYb115 ΔsgaAB	no	3	RC06517	0.025458	acyl-CoA:sphingosine N-acyltransferase	hyl-1 hyl-2 lagr-1	0.999809	1.00224
MYb115	Bt247	1	RC06517	0.0254572	acyl-CoA:sphingosine N-acyltransferase	hyl-1 hyl-2 lagr-1	0.99978	1
MYb115	Bt247	2	RC06517	0.0254575	acyl-CoA:sphingosine N-acyltransferase	hyl-1 hyl-2 lagr-1	0.999789	1
MYb115	Bt247	3	RC06517	0.0254738	acyl-CoA:sphingosine N-acyltransferase	hyl-1 hyl-2 lagr-1	1.00043	1
MYb115 ΔsgaAB	Bt247	1	RC06517	0.025132	acyl-CoA:sphingosine N-acyltransferase	hyl-1 hyl-2 lagr-1	0.987008	0.991227
MYb115 ΔsgaAB	Bt247	2	RC06517	0.0251289	acyl-CoA:sphingosine N-acyltransferase	hyl-1 hyl-2 lagr-1	0.986884	0.991227
MYb115 ΔsgaAB	Bt247	3	RC06517	0.0254575	acyl-CoA:sphingosine N-acyltransferase	hyl-1 hyl-2 lagr-1	0.999789	0.991227
MYb115	no	1	RC06519	0.0255304	sphingolipid delta-4 desaturase	F33D4.4 ttm-5	1.00265	1.00279
MYb115	no	2	RC06519	0.025544	sphingolipid delta-4 desaturase	F33D4.4 ttm-5	1.00319	1.00279
MYb115	no	3	RC06519	0.025527	sphingolipid delta-4 desaturase	F33D4.4 ttm-5	1.00252	1.00279
MYb115 ΔsgaAB	no	1	RC06519	0.0255557	sphingolipid delta-4 desaturase	F33D4.4 ttm-5	1.00365	1.00224
MYb115 ΔsgaAB	no	2	RC06519	0.0255462	sphingolipid delta-4 desaturase	F33D4.4 ttm-5	1.00327	1.00224
MYb115 ΔsgaAB	no	3	RC06519	0.025458	sphingolipid delta-4 desaturase	F33D4.4 ttm-5	0.999809	1.00224
MYb115	Bt247	1	RC06519	0.0254572	sphingolipid delta-4 desaturase	F33D4.4 ttm-5	0.99978	1
MYb115	Bt247	2	RC06519	0.0254575	sphingolipid delta-4 desaturase	F33D4.4 ttm-5	0.999789	1
MYb115	Bt247	3	RC06519	0.0254738	sphingolipid delta-4 desaturase	F33D4.4 ttm-5	1.00043	1
MYb115 ΔsgaAB	Bt247	1	RC06519	0.025132	sphingolipid delta-4 desaturase	F33D4.4 ttm-5	0.987008	0.991227
MYb115 ΔsgaAB	Bt247	2	RC06519	0.0251289	sphingolipid delta-4 desaturase	F33D4.4 ttm-5	0.986884	0.991227
MYb115 ΔsgaAB	Bt247	3	RC06519	0.0254575	sphingolipid delta-4 desaturase	F33D4.4 ttm-5	0.999789	0.991227
MYb115	no	1	RCC0060	0.0255304	sphingolipid delta-4 desaturase	F33D4.4 ttm-5	1.00265	1.00279
MYb115	no	2	RCC0060	0.025544	sphingolipid delta-4 desaturase	F33D4.4 ttm-5	1.00319	1.00279
MYb115	no	3	RCC0060	0.025527	sphingolipid delta-4 desaturase	F33D4.4 ttm-5	1.00252	1.00279
MYb115 ΔsgaAB	no	1	RCC0060	0.0255557	sphingolipid delta-4 desaturase	F33D4.4 ttm-5	1.00365	1.00224
MYb115 ΔsgaAB	no	2	RCC0060	0.0255462	sphingolipid delta-4 desaturase	F33D4.4 ttm-5	1.00327	1.00224
MYb115 ΔsgaAB	no	3	RCC0060	0.025458	sphingolipid delta-4 desaturase	F33D4.4 ttm-5	0.999809	1.00224
MYb115	Bt247	1	RCC0060	0.0254572	sphingolipid delta-4 desaturase	F33D4.4 ttm-5	0.99978	1
MYb115	Bt247	2	RCC0060	0.0254575	sphingolipid delta-4 desaturase	F33D4.4 ttm-5	0.999789	1
MYb115	Bt247	3	RCC0060	0.0254738	sphingolipid delta-4 desaturase	F33D4.4 ttm-5	1.00043	1
MYb115 ΔsgaAB	Bt247	1	RCC0060	0.025132	sphingolipid delta-4 desaturase	F33D4.4 ttm-5	0.987008	0.991227
MYb115 ΔsgaAB	Bt247	2	RCC0060	0.0251289	sphingolipid delta-4 desaturase	F33D4.4 ttm-5	0.986884	0.991227
MYb115 ΔsgaAB	Bt247	3	RCC0060	0.0254575	sphingolipid delta-4 desaturase	F33D4.4 ttm-5	0.999789	0.991227
MYb115	no	1	RC01496	5.91236	Acyl-CoA:sphingosine N-acyltransferase	hyl-1 hyl-2 lagr-1	1.00657	1.00258
MYb115	no	2	RC01496	5.83869	Acyl-CoA:sphingosine N-acyltransferase	hyl-1 hyl-2 lagr-1	0.994026	1.00258
MYb115	no	3	RC01496	5.91572	Acyl-CoA:sphingosine N-acyltransferase	hyl-1 hyl-2 lagr-1	1.00714	1.00258
MYb115 ΔsgaAB	no	1	RC01496	5.84355	Acyl-CoA:sphingosine N-acyltransferase	hyl-1 hyl-2 lagr-1	0.994854	1.00537
MYb115 ΔsgaAB	no	2	RC01496	5.91787	Acyl-CoA:sphingosine N-acyltransferase	hyl-1 hyl-2 lagr-1	1.00751	1.00537
MYb115 ΔsgaAB	no	3	RC01496	5.95447	Acyl-CoA:sphingosine N-acyltransferase	hyl-1 hyl-2 lagr-1	1.01374	1.00537
MYb115	Bt247	1	RC01496	5.87187	Acyl-CoA:sphingosine N-acyltransferase	hyl-1 hyl-2 lagr-1	0.999674	1
MYb115	Bt247	2	RC01496	5.87193	Acyl-CoA:sphingosine N-acyltransferase	hyl-1 hyl-2 lagr-1	0.999685	1
MYb115	Bt247	3	RC01496	5.87754	Acyl-CoA:sphingosine N-acyltransferase	hyl-1 hyl-2 lagr-1	1.00064	1
MYb115 ΔsgaAB	Bt247	1	RC01496	11.7709	Acyl-CoA:sphingosine N-acyltransferase	hyl-1 hyl-2 lagr-1	2.00398	1.66963
MYb115 ΔsgaAB	Bt247	2	RC01496	11.7783	Acyl-CoA:sphingosine N-acyltransferase	hyl-1 hyl-2 lagr-1	2.00523	1.66963
MYb115 ΔsgaAB	Bt247	3	RC01496	5.87193	Acyl-CoA:sphingosine N-acyltransferase	hyl-1 hyl-2 lagr-1	0.999685	1.66963
MYb115	no	1	RC01494	5.91236	N-Acylsphingosine amidohydrolase	W02F12.2 asah-1 asah-2	1.00657	1.00258
MYb115	no	2	RC01494	5.83869	N-Acylsphingosine amidohydrolase	W02F12.2 asah-1 asah-2	0.994026	1.00258
MYb115	no	3	RC01494	5.91572	N-Acylsphingosine amidohydrolase	W02F12.2 asah-1 asah-2	1.00714	1.00258
MYb115 ΔsgaAB	no	1	RC01494	5.84355	N-Acylsphingosine amidohydrolase	W02F12.2 asah-1 asah-2	0.994854	1.00537
MYb115 ΔsgaAB	no	2	RC01494	5.91787	N-Acylsphingosine amidohydrolase	W02F12.2 asah-1 asah-2	1.00751	1.00537
MYb115 ΔsgaAB	no	3	RC01494	5.95447	N-Acylsphingosine amidohydrolase	W02F12.2 asah-1 asah-2	1.01374	1.00537
MYb115	Bt247	1	RC01494	5.87187	N-Acylsphingosine amidohydrolase	W02F12.2 asah-1 asah-2	0.999674	1
MYb115	Bt247	2	RC01494	5.87193	N-Acylsphingosine amidohydrolase	W02F12.2 asah-1 asah-2	0.999685	1
MYb115	Bt247	3	RC01494	5.87754	N-Acylsphingosine amidohydrolase	W02F12.2 asah-1 asah-2	1.00064	1
MYb115 ΔsgaAB	Bt247	1	RC01494	11.7709	N-Acylsphingosine amidohydrolase	W02F12.2 asah-1 asah-2	2.00398	1.66963
MYb115 ΔsgaAB	Bt247	2	RC01494	11.7783	N-Acylsphingosine amidohydrolase	W02F12.2 asah-1 asah-2	2.00523	1.66963
MYb115 ΔsgaAB	Bt247	3	RC01494	5.87193	N-Acylsphingosine amidohydrolase	W02F12.2 asah-1 asah-2	0.999685	1.66963
MYb115	no	1	RC08969	5.91278	ceramide:phosphatidylcholine cholinephosphotransferase	W07E6.3 sms-1 sms-2 sms-3	1.00657	1.00258
MYb115	no	2	RC08969	5.83911	ceramide:phosphatidylcholine cholinephosphotransferase	W07E6.3 sms-1 sms-2 sms-3	0.994026	1.00258
MYb115	no	3	RC08969	5.91614	ceramide:phosphatidylcholine cholinephosphotransferase	W07E6.3 sms-1 sms-2 sms-3	1.00714	1.00258
MYb115 ΔsgaAB	no	1	RC08969	5.84397	ceramide:phosphatidylcholine cholinephosphotransferase	W07E6.3 sms-1 sms-2 sms-3	0.994854	1.00536
MYb115 ΔsgaAB	no	2	RC08969	5.91828	ceramide:phosphatidylcholine cholinephosphotransferase	W07E6.3 sms-1 sms-2 sms-3	1.0075	1.00536
MYb115 ΔsgaAB	no	3	RC08969	5.95489	ceramide:phosphatidylcholine cholinephosphotransferase	W07E6.3 sms-1 sms-2 sms-3	1.01374	1.00536
MYb115	Bt247	1	RC08969	5.87229	ceramide:phosphatidylcholine cholinephosphotransferase	W07E6.3 sms-1 sms-2 sms-3	0.999674	1
MYb115	Bt247	2	RC08969	5.87235	ceramide:phosphatidylcholine cholinephosphotransferase	W07E6.3 sms-1 sms-2 sms-3	0.999685	1
MYb115	Bt247	3	RC08969	5.87796	ceramide:phosphatidylcholine cholinephosphotransferase	W07E6.3 sms-1 sms-2 sms-3	1.00064	1
MYb115 ΔsgaAB	Bt247	1	RC08969	11.7714	ceramide:phosphatidylcholine cholinephosphotransferase	W07E6.3 sms-1 sms-2 sms-3	2.00391	1.66958
MYb115 ΔsgaAB	Bt247	2	RC08969	11.7787	ceramide:phosphatidylcholine cholinephosphotransferase	W07E6.3 sms-1 sms-2 sms-3	2.00516	1.66958
MYb115 ΔsgaAB	Bt247	3	RC08969	5.87235	ceramide:phosphatidylcholine cholinephosphotransferase	W07E6.3 sms-1 sms-2 sms-3	0.999685	1.66958
MYb115	no	1	RC02541	5.91236	Sphingomyelin cholinephosphohydrolase	R05D11.9 T27F6.6 asm-1 asm-2 asm-3	1.00657	1.00258
MYb115	no	2	RC02541	5.83869	Sphingomyelin cholinephosphohydrolase	R05D11.9 T27F6.6 asm-1 asm-2 asm-3	0.994026	1.00258
MYb115	no	3	RC02541	5.91572	Sphingomyelin cholinephosphohydrolase	R05D11.9 T27F6.6 asm-1 asm-2 asm-3	1.00714	1.00258
MYb115 ΔsgaAB	no	1	RC02541	5.84355	Sphingomyelin cholinephosphohydrolase	R05D11.9 T27F6.6 asm-1 asm-2 asm-3	0.994854	1.00537
MYb115 ΔsgaAB	no	2	RC02541	5.91787	Sphingomyelin cholinephosphohydrolase	R05D11.9 T27F6.6 asm-1 asm-2 asm-3	1.00751	1.00537
MYb115 ΔsgaAB	no	3	RC02541	5.95447	Sphingomyelin cholinephosphohydrolase	R05D11.9 T27F6.6 asm-1 asm-2 asm-3	1.01374	1.00537
MYb115	Bt247	1	RC02541	5.87187	Sphingomyelin cholinephosphohydrolase	R05D11.9 T27F6.6 asm-1 asm-2 asm-3	0.999674	1
MYb115	Bt247	2	RC02541	5.87193	Sphingomyelin cholinephosphohydrolase	R05D11.9 T27F6.6 asm-1 asm-2 asm-3	0.999685	1
MYb115	Bt247	3	RC02541	5.87754	Sphingomyelin cholinephosphohydrolase	R05D11.9 T27F6.6 asm-1 asm-2 asm-3	1.00064	1
MYb115 ΔsgaAB	Bt247	1	RC02541	11.7709	Sphingomyelin cholinephosphohydrolase	R05D11.9 T27F6.6 asm-1 asm-2 asm-3	2.00398	1.66963
MYb115 ΔsgaAB	Bt247	2	RC02541	11.7783	Sphingomyelin cholinephosphohydrolase	R05D11.9 T27F6.6 asm-1 asm-2 asm-3	2.00523	1.66963
MYb115 ΔsgaAB	Bt247	3	RC02541	5.87193	Sphingomyelin cholinephosphohydrolase	R05D11.9 T27F6.6 asm-1 asm-2 asm-3	0.999685	1.66963
MYb115	no	1	RC01495	11.8247	ATP:ceramide 1-phosphotransferase	cerk-1	1.00657	1.00258
MYb115	no	2	RC01495	11.6774	ATP:ceramide 1-phosphotransferase	cerk-1	0.994026	1.00258
MYb115	no	3	RC01495	11.8314	ATP:ceramide 1-phosphotransferase	cerk-1	1.00714	1.00258
MYb115 ΔsgaAB	no	1	RC01495	11.6871	ATP:ceramide 1-phosphotransferase	cerk-1	0.994854	1.00537
MYb115 ΔsgaAB	no	2	RC01495	11.8357	ATP:ceramide 1-phosphotransferase	cerk-1	1.00751	1.00537
MYb115 ΔsgaAB	no	3	RC01495	11.9089	ATP:ceramide 1-phosphotransferase	cerk-1	1.01374	1.00537
MYb115	Bt247	1	RC01495	11.7437	ATP:ceramide 1-phosphotransferase	cerk-1	0.999674	1
MYb115	Bt247	2	RC01495	11.7439	ATP:ceramide 1-phosphotransferase	cerk-1	0.999685	1
MYb115	Bt247	3	RC01495	11.7551	ATP:ceramide 1-phosphotransferase	cerk-1	1.00064	1
MYb115 ΔsgaAB	Bt247	1	RC01495	11.7709	ATP:ceramide 1-phosphotransferase	cerk-1	1.00199	1.00143
MYb115 ΔsgaAB	Bt247	2	RC01495	11.7783	ATP:ceramide 1-phosphotransferase	cerk-1	1.00261	1.00143
MYb115 ΔsgaAB	Bt247	3	RC01495	11.7439	ATP:ceramide 1-phosphotransferase	cerk-1	0.999685	1.00143
MYb115	no	1	RC06522	11.8247	Ceramide 1-phosphate phosphohydrolase	F13E6.5 F53C3.13 T28D9.3	1.00657	1.00258
MYb115	no	2	RC06522	11.6774	Ceramide 1-phosphate phosphohydrolase	F13E6.5 F53C3.13 T28D9.3	0.994026	1.00258
MYb115	no	3	RC06522	11.8314	Ceramide 1-phosphate phosphohydrolase	F13E6.5 F53C3.13 T28D9.3	1.00714	1.00258
MYb115 ΔsgaAB	no	1	RC06522	11.6871	Ceramide 1-phosphate phosphohydrolase	F13E6.5 F53C3.13 T28D9.3	0.994854	1.00537
MYb115 ΔsgaAB	no	2	RC06522	11.8357	Ceramide 1-phosphate phosphohydrolase	F13E6.5 F53C3.13 T28D9.3	1.00751	1.00537
MYb115 ΔsgaAB	no	3	RC06522	11.9089	Ceramide 1-phosphate phosphohydrolase	F13E6.5 F53C3.13 T28D9.3	1.01374	1.00537
MYb115	Bt247	1	RC06522	11.7437	Ceramide 1-phosphate phosphohydrolase	F13E6.5 F53C3.13 T28D9.3	0.999674	1
MYb115	Bt247	2	RC06522	11.7439	Ceramide 1-phosphate phosphohydrolase	F13E6.5 F53C3.13 T28D9.3	0.999685	1
MYb115	Bt247	3	RC06522	11.7551	Ceramide 1-phosphate phosphohydrolase	F13E6.5 F53C3.13 T28D9.3	1.00064	1
MYb115 ΔsgaAB	Bt247	1	RC06522	11.7709	Ceramide 1-phosphate phosphohydrolase	F13E6.5 F53C3.13 T28D9.3	1.00199	1.00143
MYb115 ΔsgaAB	Bt247	2	RC06522	11.7783	Ceramide 1-phosphate phosphohydrolase	F13E6.5 F53C3.13 T28D9.3	1.00261	1.00143
MYb115 ΔsgaAB	Bt247	3	RC06522	11.7439	Ceramide 1-phosphate phosphohydrolase	F13E6.5 F53C3.13 T28D9.3	0.999685	1.00143
MYb115	no	1	RC01497	5.91236	UDP-glucose:N-acylsphingosine D-glucosyltransferase	cgt-1 cgt-2 cgt-3	1.00657	1.00258
MYb115	no	2	RC01497	5.83869	UDP-glucose:N-acylsphingosine D-glucosyltransferase	cgt-1 cgt-2 cgt-3	0.994026	1.00258
MYb115	no	3	RC01497	5.91572	UDP-glucose:N-acylsphingosine D-glucosyltransferase	cgt-1 cgt-2 cgt-3	1.00714	1.00258
MYb115 ΔsgaAB	no	1	RC01497	5.84355	UDP-glucose:N-acylsphingosine D-glucosyltransferase	cgt-1 cgt-2 cgt-3	0.994854	1.00537
MYb115 ΔsgaAB	no	2	RC01497	5.91787	UDP-glucose:N-acylsphingosine D-glucosyltransferase	cgt-1 cgt-2 cgt-3	1.00751	1.00537
MYb115 ΔsgaAB	no	3	RC01497	5.95447	UDP-glucose:N-acylsphingosine D-glucosyltransferase	cgt-1 cgt-2 cgt-3	1.01374	1.00537
MYb115	Bt247	1	RC01497	5.87187	UDP-glucose:N-acylsphingosine D-glucosyltransferase	cgt-1 cgt-2 cgt-3	0.999674	1
MYb115	Bt247	2	RC01497	5.87193	UDP-glucose:N-acylsphingosine D-glucosyltransferase	cgt-1 cgt-2 cgt-3	0.999685	1
MYb115	Bt247	3	RC01497	5.87754	UDP-glucose:N-acylsphingosine D-glucosyltransferase	cgt-1 cgt-2 cgt-3	1.00064	1
MYb115 ΔsgaAB	Bt247	1	RC01497	11.7709	UDP-glucose:N-acylsphingosine D-glucosyltransferase	cgt-1 cgt-2 cgt-3	2.00398	1.66963
MYb115 ΔsgaAB	Bt247	2	RC01497	11.7783	UDP-glucose:N-acylsphingosine D-glucosyltransferase	cgt-1 cgt-2 cgt-3	2.00523	1.66963
MYb115 ΔsgaAB	Bt247	3	RC01497	5.87193	UDP-glucose:N-acylsphingosine D-glucosyltransferase	cgt-1 cgt-2 cgt-3	0.999685	1.66963
MYb115	no	1	RC01498	5.91236	D-Glucosyl-N-acylsphingosine glucohydrolase	R08F11.1 gba-1 gba-2 gba-3 gba-4 hpo-13	1.00657	1.00258
MYb115	no	2	RC01498	5.83869	D-Glucosyl-N-acylsphingosine glucohydrolase	R08F11.1 gba-1 gba-2 gba-3 gba-4 hpo-13	0.994026	1.00258
MYb115	no	3	RC01498	5.91572	D-Glucosyl-N-acylsphingosine glucohydrolase	R08F11.1 gba-1 gba-2 gba-3 gba-4 hpo-13	1.00714	1.00258
MYb115 ΔsgaAB	no	1	RC01498	5.84355	D-Glucosyl-N-acylsphingosine glucohydrolase	R08F11.1 gba-1 gba-2 gba-3 gba-4 hpo-13	0.994854	1.00537
MYb115 ΔsgaAB	no	2	RC01498	5.91787	D-Glucosyl-N-acylsphingosine glucohydrolase	R08F11.1 gba-1 gba-2 gba-3 gba-4 hpo-13	1.00751	1.00537
MYb115 ΔsgaAB	no	3	RC01498	5.95447	D-Glucosyl-N-acylsphingosine glucohydrolase	R08F11.1 gba-1 gba-2 gba-3 gba-4 hpo-13	1.01374	1.00537
MYb115	Bt247	1	RC01498	5.87187	D-Glucosyl-N-acylsphingosine glucohydrolase	R08F11.1 gba-1 gba-2 gba-3 gba-4 hpo-13	0.999674	1
MYb115	Bt247	2	RC01498	5.87193	D-Glucosyl-N-acylsphingosine glucohydrolase	R08F11.1 gba-1 gba-2 gba-3 gba-4 hpo-13	0.999685	1
MYb115	Bt247	3	RC01498	5.87754	D-Glucosyl-N-acylsphingosine glucohydrolase	R08F11.1 gba-1 gba-2 gba-3 gba-4 hpo-13	1.00064	1
MYb115 ΔsgaAB	Bt247	1	RC01498	11.7709	D-Glucosyl-N-acylsphingosine glucohydrolase	R08F11.1 gba-1 gba-2 gba-3 gba-4 hpo-13	2.00398	1.66963
MYb115 ΔsgaAB	Bt247	2	RC01498	11.7783	D-Glucosyl-N-acylsphingosine glucohydrolase	R08F11.1 gba-1 gba-2 gba-3 gba-4 hpo-13	2.00523	1.66963
MYb115 ΔsgaAB	Bt247	3	RC01498	5.87193	D-Glucosyl-N-acylsphingosine glucohydrolase	R08F11.1 gba-1 gba-2 gba-3 gba-4 hpo-13	0.999685	1.66963
MYb115	no	1	RC02464	1.12963	Sphinganine-1-phosphate pamlmitaldehyde-lyase	spl-1 tag-38	1.01681	1.01189
MYb115	no	2	RC02464	1.11336	Sphinganine-1-phosphate pamlmitaldehyde-lyase	spl-1 tag-38	1.00217	1.01189
MYb115	no	3	RC02464	1.12948	Sphinganine-1-phosphate pamlmitaldehyde-lyase	spl-1 tag-38	1.01668	1.01189
MYb115 ΔsgaAB	no	1	RC02464	1.11477	Sphinganine-1-phosphate pamlmitaldehyde-lyase	spl-1 tag-38	1.00343	1.0119
MYb115 ΔsgaAB	no	2	RC02464	1.13029	Sphinganine-1-phosphate pamlmitaldehyde-lyase	spl-1 tag-38	1.01741	1.0119
MYb115 ΔsgaAB	no	3	RC02464	1.12747	Sphinganine-1-phosphate pamlmitaldehyde-lyase	spl-1 tag-38	1.01487	1.0119
MYb115	Bt247	1	RC02464	1.11072	Sphinganine-1-phosphate pamlmitaldehyde-lyase	spl-1 tag-38	0.999793	1
MYb115	Bt247	2	RC02464	1.11073	Sphinganine-1-phosphate pamlmitaldehyde-lyase	spl-1 tag-38	0.999802	1
MYb115	Bt247	3	RC02464	1.1114	Sphinganine-1-phosphate pamlmitaldehyde-lyase	spl-1 tag-38	1.00041	1
MYb115 ΔsgaAB	Bt247	1	RC02464	1.09732	Sphinganine-1-phosphate pamlmitaldehyde-lyase	spl-1 tag-38	0.987732	0.991728
MYb115 ΔsgaAB	Bt247	2	RC02464	1.09723	Sphinganine-1-phosphate pamlmitaldehyde-lyase	spl-1 tag-38	0.98765	0.991728
MYb115 ΔsgaAB	Bt247	3	RC02464	1.11073	Sphinganine-1-phosphate pamlmitaldehyde-lyase	spl-1 tag-38	0.999802	0.991728
MYb115	no	1	RC01926	11.8247	sphingosine kinase	sphk-1	1.00657	1.00258
MYb115	no	2	RC01926	11.6774	sphingosine kinase	sphk-1	0.994026	1.00258
MYb115	no	3	RC01926	11.8314	sphingosine kinase	sphk-1	1.00714	1.00258
MYb115 ΔsgaAB	no	1	RC01926	11.6871	sphingosine kinase	sphk-1	0.994854	1.00537
MYb115 ΔsgaAB	no	2	RC01926	11.8357	sphingosine kinase	sphk-1	1.00751	1.00537
MYb115 ΔsgaAB	no	3	RC01926	11.9089	sphingosine kinase	sphk-1	1.01374	1.00537
MYb115	Bt247	1	RC01926	11.7437	sphingosine kinase	sphk-1	0.999674	1
MYb115	Bt247	2	RC01926	11.7439	sphingosine kinase	sphk-1	0.999685	1
MYb115	Bt247	3	RC01926	11.7551	sphingosine kinase	sphk-1	1.00064	1
MYb115 ΔsgaAB	Bt247	1	RC01926	11.7709	sphingosine kinase	sphk-1	1.00199	1.00143
MYb115 ΔsgaAB	Bt247	2	RC01926	11.7783	sphingosine kinase	sphk-1	1.00261	1.00143
MYb115 ΔsgaAB	Bt247	3	RC01926	11.7439	sphingosine kinase	sphk-1	0.999685	1.00143
MYb115	no	1	RC02976	11.8247	sphinganine kinase	sphk-1	1.00657	1.00258
MYb115	no	2	RC02976	11.6774	sphinganine kinase	sphk-1	0.994026	1.00258
MYb115	no	3	RC02976	11.8314	sphinganine kinase	sphk-1	1.00714	1.00258
MYb115 ΔsgaAB	no	1	RC02976	11.6871	sphinganine kinase	sphk-1	0.994854	1.00537
MYb115 ΔsgaAB	no	2	RC02976	11.8357	sphinganine kinase	sphk-1	1.00751	1.00537
MYb115 ΔsgaAB	no	3	RC02976	11.9089	sphinganine kinase	sphk-1	1.01374	1.00537
MYb115	Bt247	1	RC02976	11.7437	sphinganine kinase	sphk-1	0.999674	1
MYb115	Bt247	2	RC02976	11.7439	sphinganine kinase	sphk-1	0.999685	1
MYb115	Bt247	3	RC02976	11.7551	sphinganine kinase	sphk-1	1.00064	1
MYb115 ΔsgaAB	Bt247	1	RC02976	11.7709	sphinganine kinase	sphk-1	1.00199	1.00143
MYb115 ΔsgaAB	Bt247	2	RC02976	11.7783	sphinganine kinase	sphk-1	1.00261	1.00143
MYb115 ΔsgaAB	Bt247	3	RC02976	11.7439	sphinganine kinase	sphk-1	0.999685	1.00143
MYb115	no	1	RC02978	1.13004	3-dehydrosphinganine reductase		1.0168	1.01188
MYb115	no	2	RC02978	1.11378	3-dehydrosphinganine reductase		1.00217	1.01188
MYb115	no	3	RC02978	1.1299	3-dehydrosphinganine reductase		1.01667	1.01188
MYb115 ΔsgaAB	no	1	RC02978	1.11519	3-dehydrosphinganine reductase		1.00343	1.0119
MYb115 ΔsgaAB	no	2	RC02978	1.13071	3-dehydrosphinganine reductase		1.0174	1.0119
MYb115 ΔsgaAB	no	3	RC02978	1.1279	3-dehydrosphinganine reductase		1.01487	1.0119
MYb115	Bt247	1	RC02978	1.11114	3-dehydrosphinganine reductase		0.999793	1
MYb115	Bt247	2	RC02978	1.11115	3-dehydrosphinganine reductase		0.999802	1
MYb115	Bt247	3	RC02978	1.11182	3-dehydrosphinganine reductase		1.00041	1
MYb115 ΔsgaAB	Bt247	1	RC02978	1.09775	3-dehydrosphinganine reductase		0.987744	0.991736
MYb115 ΔsgaAB	Bt247	2	RC02978	1.09766	3-dehydrosphinganine reductase		0.987663	0.991736
MYb115 ΔsgaAB	Bt247	3	RC02978	1.11115	3-dehydrosphinganine reductase		0.999802	0.991736
MYb115	no	1	RC06520	11.8247	Sphinganine 1-phosphate phosphohydrolase	F13E6.5 F53C3.13 T28D9.3	1.00657	1.00258
MYb115	no	2	RC06520	11.6774	Sphinganine 1-phosphate phosphohydrolase	F13E6.5 F53C3.13 T28D9.3	0.994026	1.00258
MYb115	no	3	RC06520	11.8314	Sphinganine 1-phosphate phosphohydrolase	F13E6.5 F53C3.13 T28D9.3	1.00714	1.00258
MYb115 ΔsgaAB	no	1	RC06520	11.6871	Sphinganine 1-phosphate phosphohydrolase	F13E6.5 F53C3.13 T28D9.3	0.994854	1.00537
MYb115 ΔsgaAB	no	2	RC06520	11.8357	Sphinganine 1-phosphate phosphohydrolase	F13E6.5 F53C3.13 T28D9.3	1.00751	1.00537
MYb115 ΔsgaAB	no	3	RC06520	11.9089	Sphinganine 1-phosphate phosphohydrolase	F13E6.5 F53C3.13 T28D9.3	1.01374	1.00537
MYb115	Bt247	1	RC06520	11.7437	Sphinganine 1-phosphate phosphohydrolase	F13E6.5 F53C3.13 T28D9.3	0.999674	1
MYb115	Bt247	2	RC06520	11.7439	Sphinganine 1-phosphate phosphohydrolase	F13E6.5 F53C3.13 T28D9.3	0.999685	1
MYb115	Bt247	3	RC06520	11.7551	Sphinganine 1-phosphate phosphohydrolase	F13E6.5 F53C3.13 T28D9.3	1.00064	1
MYb115 ΔsgaAB	Bt247	1	RC06520	11.7709	Sphinganine 1-phosphate phosphohydrolase	F13E6.5 F53C3.13 T28D9.3	1.00199	1.00143
MYb115 ΔsgaAB	Bt247	2	RC06520	11.7783	Sphinganine 1-phosphate phosphohydrolase	F13E6.5 F53C3.13 T28D9.3	1.00261	1.00143
MYb115 ΔsgaAB	Bt247	3	RC06520	11.7439	Sphinganine 1-phosphate phosphohydrolase	F13E6.5 F53C3.13 T28D9.3	0.999685	1.00143
MYb115	no	1	RC06521	11.8247	Sphingosine 1-phosphate phosphohydrolase	F13E6.5 F53C3.13 T28D9.3	1.00657	1.00258
MYb115	no	2	RC06521	11.6774	Sphingosine 1-phosphate phosphohydrolase	F13E6.5 F53C3.13 T28D9.3	0.994026	1.00258
MYb115	no	3	RC06521	11.8314	Sphingosine 1-phosphate phosphohydrolase	F13E6.5 F53C3.13 T28D9.3	1.00714	1.00258
MYb115 ΔsgaAB	no	1	RC06521	11.6871	Sphingosine 1-phosphate phosphohydrolase	F13E6.5 F53C3.13 T28D9.3	0.994854	1.00537
MYb115 ΔsgaAB	no	2	RC06521	11.8357	Sphingosine 1-phosphate phosphohydrolase	F13E6.5 F53C3.13 T28D9.3	1.00751	1.00537
MYb115 ΔsgaAB	no	3	RC06521	11.9089	Sphingosine 1-phosphate phosphohydrolase	F13E6.5 F53C3.13 T28D9.3	1.01374	1.00537
MYb115	Bt247	1	RC06521	11.7437	Sphingosine 1-phosphate phosphohydrolase	F13E6.5 F53C3.13 T28D9.3	0.999674	1
MYb115	Bt247	2	RC06521	11.7439	Sphingosine 1-phosphate phosphohydrolase	F13E6.5 F53C3.13 T28D9.3	0.999685	1
MYb115	Bt247	3	RC06521	11.7551	Sphingosine 1-phosphate phosphohydrolase	F13E6.5 F53C3.13 T28D9.3	1.00064	1
MYb115 ΔsgaAB	Bt247	1	RC06521	11.7709	Sphingosine 1-phosphate phosphohydrolase	F13E6.5 F53C3.13 T28D9.3	1.00199	1.00143
MYb115 ΔsgaAB	Bt247	2	RC06521	11.7783	Sphingosine 1-phosphate phosphohydrolase	F13E6.5 F53C3.13 T28D9.3	1.00261	1.00143
MYb115 ΔsgaAB	Bt247	3	RC06521	11.7439	Sphingosine 1-phosphate phosphohydrolase	F13E6.5 F53C3.13 T28D9.3	0.999685	1.00143
