## Supplementary material for "Polyketide synthase-derived sphingolipids determine microbiota-mediated protection against pathogens in *C. elegans*": Table S6

### Sheet: Lipidomics
Group	QC			MYb115					MYb115 ΔsgaAB
Injection	2	8	14	6	12	13	10	9	5	4	3	7	11
Lipid	02_QC	08_QC	14_QC	06_MYb115_0001	12_MYb115_0002	13_MYb115_0003	10_MYb115_0004	09_MYb115_0005	05_MYb115 ΔsgaAB_0001	04_MYb115 ΔsgaAB_0002	03_MYb115 ΔsgaAB_0003	07_MYb115 ΔsgaAB_0004	11_MYb115 ΔsgaAB_0005	p-value	ratio
Sph(d17:0)	116345	100573	96040.2	77465.4	44057.8	40207.3	52497.6	249597	90139.5	151206	61844.1	110961	162553	0.626728	1.24336
Sph(d17:1)	15111.2	12191.8	12198.5	2359.95	14268.8	6871.63	11287.9	9962.59	6713.59	27367.2	16565.8	16358.4	8563.77	0.188997	1.68865
DhCer(d39:0)	709388	652411	651941	603108	715616	653609	633132	493542	672110	875129	718298	744341	559512	0.177319	1.15178
DhCer(d41:0)	248486	224514	223314	305601	262052	257547	190490	217937	270696	310234	286137	212271	292404	0.318334	1.11196
DhCer(d43:0)	53925.7	45526.8	7103.77	45950.5	10564.6	40134.3	30375.4	6701.35	47715.7	11206.9	53632.3	45092.4	47384.2	0.226988	1.53322
DhCer(t33:0)	922.936	367.543	344.019	NA	259.736	NA	NA	476.841	153.549	311.61	NA	273.232	NA	0.448445	0.668309
DhCer(t35:0)	4495.79	5535.99	4098.72	4000.55	3317.78	4077.25	2502	3152.86	5560.68	5237.46	4487.92	5139.96	6144.4	0.001395	1.55834
DhCer(t37:0)	12697.8	11443.3	12355.1	11781.5	13079.3	12469.4	12080.8	15556.7	13186.2	14300	14629.1	12239.9	15525.7	0.300816	1.07563
DhCer(t39:0)	315508	289674	266285	323394	344246	328677	304684	397221	369718	310481	369912	245376	464817	0.76565	1.03656
DhCer(t41:0)	404389	345400	320838	359488	377225	344904	314382	319191	406626	404347	436973	309909	504700	0.0920293	1.20252
DhCer(t43:0)	73713.2	55148.5	57271.6	79380.4	70419.7	64706.3	48766.5	60264.4	83001.6	74881.2	77069.9	48978.6	91944.8	0.272637	1.16177
Cer(d33:1)	6071.7	5119.59	5998.67	4222	6562.06	4093.12	3823.54	6096.72	7108.4	6123.89	5388.27	6596.5	8175.71	0.0489742	1.34662
Cer(d35:1)	16089.3	14980.4	15115.1	12951	16483.7	13426.9	15746.1	17113.2	15958.7	17767.2	13350	15381.3	18643.1	0.413439	1.07104
Cer(d37:1)	24894.8	20252.7	19425.2	19842.9	23462.1	20279.2	21783	26648.1	27884.8	28227.4	20806	19382.9	29878.1	0.292396	1.12645
Cer(d39:1)	1.40999e+06	1.3282e+06	1.34298e+06	1.63217e+06	1.55169e+06	1.3624e+06	1.2612e+06	1.79053e+06	1.64737e+06	1.6228e+06	1.51444e+06	1.15983e+06	2.04307e+06	0.660901	1.05126
Cer(d41:1)	608815	549648	547519	771725	697221	608700	497295	707314	781457	658021	767156	442499	1.05173e+06	0.474847	1.12754
Cer(d43:1)	195212	159800	141578	49691.9	228067	74717.8	108874	47060.4	55233.6	293161	180936	236706	59422.5	0.31011	1.6236
Cer(t37:1)	54542.5	51200	47111.6	47112.4	60220.6	54882	60673.6	53958.8	53577.8	61645	66468.1	45621.7	54927.8	0.810881	1.01948
Cer(t39:1)	2.37062e+06	2.24059e+06	2.22747e+06	2.84066e+06	2.56997e+06	2.6139e+06	2.39583e+06	3.09023e+06	2.88862e+06	2.38586e+06	2.76513e+06	1.90459e+06	3.09125e+06	0.707214	0.964832
Cer(t41:1)	2.83881e+06	2.60986e+06	2.51058e+06	3.10312e+06	2.96527e+06	2.85981e+06	2.48218e+06	2.68098e+06	3.40085e+06	3.01729e+06	3.50415e+06	2.30853e+06	3.62429e+06	0.23019	1.12517
Cer(t43:1)	328676	288492	280854	366266	322598	301715	250403	263256	402339	356646	412820	275607	455368	0.0679547	1.26495
SM(d33:1)	687230	617907	571092	488317	401178	568675	382546	443787	670180	666914	602770	800152	549042	0.00622397	1.43973
SM(d35:1)	175067	156891	134002	143958	115073	104790	136581	142241	164732	173973	167283	142198	165267	0.00874232	1.26579
SM(d37:1)	63532.2	73349	63296.4	55964.8	58984.7	77592.8	63685.2	58256.7	64962.4	64452.5	68723.6	71105.1	67474.9	0.326628	1.0707
SM(d39:1)	1.652e+07	1.54885e+07	1.51033e+07	1.69479e+07	1.47807e+07	1.75264e+07	1.31344e+07	1.55176e+07	1.85555e+07	1.75854e+07	1.59846e+07	1.56329e+07	1.70149e+07	0.19008	1.08813
SM(d41:1)	2.70487e+06	2.54817e+06	2.47031e+06	2.86982e+06	2.42146e+06	2.84737e+06	2.11589e+06	2.68369e+06	3.36391e+06	3.05749e+06	2.64309e+06	2.40493e+06	3.14211e+06	0.176915	1.12933
SM(d43:1)	952771	815306	716614	769338	1.16453e+06	969397	1.04809e+06	740950	1.09412e+06	1.02629e+06	1.14514e+06	681448	866847	0.840842	1.0259
SM(d45:1)	3.63753e+06	3.1033e+06	2.85591e+06	3.31957e+06	4.02542e+06	4.90013e+06	3.85868e+06	3.69011e+06	3.81569e+06	3.58482e+06	4.67479e+06	2.25408e+06	3.58302e+06	0.448332	0.904944
SM(d47:1)	3.57063e+06	3.25226e+06	2.66328e+06	3.25324e+06	3.49807e+06	4.36623e+06	3.61803e+06	3.78855e+06	3.52341e+06	3.06711e+06	4.43251e+06	2.11662e+06	3.55246e+06	0.418219	0.901101
SM(t37:1)	666437	580672	523849	542173	581268	642347	531144	468208	684287	591403	661005	609962	668781	0.0340335	1.16285
SM(t39:1)	2.64776e+07	2.45659e+07	2.30476e+07	2.61575e+07	2.35562e+07	2.82259e+07	2.27167e+07	2.48526e+07	2.87921e+07	2.55887e+07	2.7094e+07	2.4269e+07	2.60576e+07	0.339903	1.05014
SM(t41:1)	1.21851e+07	1.13427e+07	1.12147e+07	1.16689e+07	1.04688e+07	1.25208e+07	1.10715e+07	1.03879e+07	1.41084e+07	1.27588e+07	1.28679e+07	1.15867e+07	1.17369e+07	0.051397	1.12368
SM(t43:1)	1.55558e+06	1.40188e+06	1.35497e+06	1.47086e+06	1.2554e+06	1.51458e+06	1.1578e+06	1.19762e+06	1.87551e+06	1.62005e+06	1.71461e+06	1.47522e+06	1.64278e+06	0.00775406	1.26256
HexCer(d39:1)	114889	91807.8	91891.2	111058	108995	117044	98750.3	117103	126123	96672.1	105332	92352.1	122351	0.797776	0.981695
HexCer(d41:1)	136041	117333	102044	114518	125286	120441	103253	121720	148289	124099	137388	116473	168215	0.0750981	1.18668
HexCer(t37:1)	69736.7	64301.8	62083.6	64329.6	61867.1	69847.3	56663.7	61236	70701.2	65758.6	71954.4	72984.6	70743.4	0.0202393	1.12167
HexCer(t39:1)	2.27344e+06	2.17898e+06	2.12763e+06	2.53934e+06	2.35633e+06	2.45643e+06	2.08672e+06	2.64048e+06	2.51858e+06	2.33997e+06	2.37595e+06	2.12914e+06	2.48948e+06	0.71042	0.981277
HexCer(t41:1)	1.94094e+06	1.75993e+06	1.74769e+06	2.03906e+06	1.77065e+06	1.92152e+06	1.50713e+06	1.92177e+06	2.30702e+06	2.00598e+06	1.9498e+06	1.85354e+06	2.0649e+06	0.126287	1.11147
HexCer(t43:1)	254776	212441	199332	230439	216010	210702	168783	186518	264196	261591	245422	239860	259843	0.00624049	1.25528
HexCer(q39:0)	149218	136361	128428	162055	140680	158281	130776	158762	152848	151263	151866	136772	131609	0.509519	0.965098
HexCer(q41:0)	240817	216141	221343	236898	216271	229722	188254	224273	257685	244796	251075	244191	220116	0.0510505	1.11178
mmPEGC(q39:0)	164221	115615	91762.5	80834.1	108000	68808.3	103839	68745.4	87826.9	156009	161001	215061	46780.6	0.189381	1.5496
mmPEGC(q41:0)	333923	179610	134385	86901.6	178453	80412.9	169306	80210	119267	332570	272441	425835	56875.3	0.149546	2.02759
mmPEGC(q43:0)	42831.4	22966	17119.7	8309.7	25183.9	8618.34	23425.5	9257.62	14947.9	50972	45024.9	66338.8	7256.64	0.122783	2.46728

### Sheet: targeted analysis
Component Name	Formula	Adduct / Charge	Precursor m/z	Retention Time (min)
Cer(d33:1)	C33H65NO3	[M+H]+	524.504	13.4
Cer(d35:1)	C35H69NO3	[M+H]+	552.535	14.6
Cer(d37:1)	C37H73NO3	[M+H]+	580.566	15.7
Cer(d39:1)	C39H77NO3	[M+H]+	608.598	16.5
Cer(d41:1)	C41H81NO3	[M+H]+	636.629	17.2
Cer(d43:1)	C43H85NO3	[M+H]+	664.66	18.2
Cer(t37:1)	C37H73NO4	[M+H]+	596.561	15.2
Cer(t39:1)	C39H77NO4	[M+H]+	624.592	16.1
Cer(t41:1)	C41H81NO4	[M+H]+	652.624	16.9
Cer(t43:1)	C43H85NO4	[M+H]+	680.655	17.5
SM(d33:1)	C38H77N2O6P	[M+H]+	689.559	11.6
SM(d35:1)	C40H81N2O6P	[M+H]+	717.591	12.9
SM(d37:1)	C42H85N2O6P	[M+H]+	745.622	14.4
SM(d39:1)	C44H89N2O6P	[M+H]+	773.653	15.3
SM(d41:1)	C46H93N2O6P	[M+H]+	801.684	16.2
SM(d43:1)	C48H97N2O6P	[M+H]+	829.716	18.4
SM(d45:1)	C50H101N2O6P	[M+H]+	857.747	19
SM(d47:1)	C52H105N2O6P	[M+H]+	885.778	19.5
SM(t37:1)	C42H85N2O7P	[M+H]+	761.617	13.8
SM(t39:1)	C44H89N2O7P	[M+H]+	789.648	14.9
SM(t41:1)	C46H93N2O7P	[M+H]+	817.679	15.8
SM(t43:1)	C48H97N2O7P	[M+H]+	845.711	16.7
HexCer(d39:1)	C45H87NO8	[M+H]+	770.65	15.3
HexCer(d41:1)	C47H91NO8	[M+H]+	798.682	16.1
HexCer(t37:1)	C43H83NO9	[M+H]+	758.614	14.3
HexCer(t39:1)	C45H87NO9	[M+H]+	786.645	15.3
HexCer(t41:1)	C47H91NO9	[M+H]+	814.677	16.1
HexCer(t43:1)	C49H95NO9	[M+H]+	842.708	16.9
mmPEGC(q39:0)	C48H97N2O13P	[M+H]+	941.68	13.9
mmPEGC(q41:0)	C50H101N2O13P	[M+H]+	969.711	15
mmPEGC(q43:0)	C52H105N2O13P	[M+H]+	997.743	15.9
DhCer(d39:0)	C39H79NO3	[M+H]+	610.613	16.8
DhCer(d41:0)	C41H83NO3	[M+H]+	638.645	17.5
DhCer(d43:0)	C43H87NO3	[M+H]+	666.676	18.1
DhCer(t33:0)	C33H67NO4	[M+H]+	542.514	12.8
DhCer(t35:0)	C35H71NO4	[M+H]+	570.546	14
DhCer(t37:0)	C37H75NO4	[M+H]+	598.577	15.2
DhCer(t39:0)	C39H79NO4	[M+H]+	626.608	16.1
DhCer(t41:0)	C41H83NO4	[M+H]+	654.639	16.9
DhCer(t43:0)	C43H87NO4	[M+H]+	682.671	17.6
HexCer(q39:0)	C45H89NO10	[M+H]+	804.656	14.9
HexCer(q41:0)	C47H93NO10	[M+H]+	832.687	15.8
Sph(d17:0)	C17H37NO2	[M+H]+	288.29	2.2
Sph(d17:1)	C17H35NO2	[M+H]+	286.274	2
