## Supplementary material for "Polyketide synthase-derived sphingolipids determine microbiota-mediated protection against pathogens in *C. elegans*": Table S7

### Sheet: survival_overview
alive	dead	total	prop_alive	worm	bac	infection	conc	combfield	panel
36	2	38	0.947368	asah-1	OP50	Bt247	80	1_247_80	A1
25	9	34	0.735294	asah-1	OP50	Bt247	80	1_247_80	A1
27	1	28	0.964286	asah-1	OP50	Bt247	80	1_247_80	A1
24	4	28	0.857143	asah-1	OP50	Bt247	80	1_247_80	A1
17	13	30	0.566667	asah-1	OP50	Bt247	20	3_247_20	A1
10	20	30	0.333333	asah-1	OP50	Bt247	20	3_247_20	A1
25	10	35	0.714286	asah-1	OP50	Bt247	20	3_247_20	A1
21	15	36	0.583333	asah-1	OP50	Bt247	20	3_247_20	A1
25	13	38	0.657895	asah-1	OP50	Bt247	40	2_247_40	A1
31	4	35	0.885714	asah-1	OP50	Bt247	40	2_247_40	A1
23	7	30	0.766667	asah-1	OP50	Bt247	40	2_247_40	A1
18	8	26	0.692308	asah-1	OP50	Bt247	40	2_247_40	A1
24	18	42	0.571429	N2	OP50	Bt247	40	2_247_40	A1, A6
22	10	32	0.6875	N2	OP50	Bt247	40	2_247_40	A1, A6
23	7	30	0.766667	N2	OP50	Bt247	40	2_247_40	A1, A6
57	4	61	0.934426	N2	OP50	Bt247	40	2_247_40	A1, A6
16	34	50	0.32	N2	OP50	Bt247	20	3_247_20	A1, A6
20	16	36	0.555556	N2	OP50	Bt247	20	3_247_20	A1, A6
16	25	41	0.390244	N2	OP50	Bt247	20	3_247_20	A1, A6
10	28	38	0.263158	N2	OP50	Bt247	20	3_247_20	A1, A6
23	6	29	0.793103	N2	OP50	Bt247	80	1_247_80	A1, A6
20	5	25	0.8	N2	OP50	Bt247	80	1_247_80	A1, A6
32	6	38	0.842105	N2	OP50	Bt247	80	1_247_80	A1, A6
27	1	28	0.964286	N2	OP50	Bt247	80	1_247_80	A1, A6
11	17	28	0.392857	asah-2	OP50	Bt247	40	2_247_40	A10
6	14	20	0.3	asah-2	OP50	Bt247	40	2_247_40	A10
5	19	24	0.208333	asah-2	OP50	Bt247	40	2_247_40	A10
6	19	25	0.24	asah-2	OP50	Bt247	40	2_247_40	A10
12	11	23	0.521739	asah-2	OP50	Bt247	80	1_247_80	A10
17	8	25	0.68	asah-2	OP50	Bt247	80	1_247_80	A10
21	8	29	0.724138	asah-2	OP50	Bt247	80	1_247_80	A10
17	8	25	0.68	asah-2	OP50	Bt247	80	1_247_80	A10
7	20	27	0.259259	asah-2	OP50	Bt247	20	3_247_20	A10
4	24	28	0.142857	asah-2	OP50	Bt247	20	3_247_20	A10
9	19	28	0.321429	asah-2	OP50	Bt247	20	3_247_20	A10
7	24	31	0.225806	asah-2	OP50	Bt247	20	3_247_20	A10
17	12	29	0.586207	N2	OP50	Bt247	40	2_247_40	A5, A10
16	14	30	0.533333	N2	OP50	Bt247	40	2_247_40	A5, A10
18	8	26	0.692308	N2	OP50	Bt247	40	2_247_40	A5, A10
24	5	29	0.827586	N2	OP50	Bt247	40	2_247_40	A5, A10
16	16	32	0.5	N2	OP50	Bt247	20	3_247_20	A5, A10
15	12	27	0.555556	N2	OP50	Bt247	20	3_247_20	A5, A10
17	10	27	0.62963	N2	OP50	Bt247	20	3_247_20	A5, A10
6	23	29	0.206897	N2	OP50	Bt247	20	3_247_20	A5, A10
25	6	31	0.806452	N2	OP50	Bt247	80	1_247_80	A5, A10
22	8	30	0.733333	N2	OP50	Bt247	80	1_247_80	A5, A10
24	5	29	0.827586	N2	OP50	Bt247	80	1_247_80	A5, A10
24	3	27	0.888889	N2	OP50	Bt247	80	1_247_80	A5, A10
18	11	29	0.62069	asm-3	OP50	Bt247	20	3_247_20	A11
2	12	14	0.142857	asm-3	OP50	Bt247	20	3_247_20	A11
13	16	29	0.448276	asm-3	OP50	Bt247	20	3_247_20	A11
20	13	33	0.606061	asm-3	OP50	Bt247	20	3_247_20	A11
30	0	30	1	asm-3	OP50	Bt247	40	2_247_40	A11
22	0	22	1	asm-3	OP50	Bt247	40	2_247_40	A11
21	9	30	0.7	asm-3	OP50	Bt247	40	2_247_40	A11
29	4	33	0.878788	asm-3	OP50	Bt247	40	2_247_40	A11
32	1	33	0.969697	asm-3	OP50	Bt247	80	1_247_80	A11
24	0	24	1	asm-3	OP50	Bt247	80	1_247_80	A11
29	0	29	1	asm-3	OP50	Bt247	80	1_247_80	A11
34	3	37	0.918919	asm-3	OP50	Bt247	80	1_247_80	A11
40	15	55	0.727273	N2	OP50	Bt247	40	2_247_40	A11
21	14	35	0.6	N2	OP50	Bt247	40	2_247_40	A11
27	18	45	0.6	N2	OP50	Bt247	40	2_247_40	A11
18	24	42	0.428571	N2	OP50	Bt247	40	2_247_40	A11
44	1	45	0.977778	N2	OP50	Bt247	80	1_247_80	A11
35	8	43	0.813953	N2	OP50	Bt247	80	1_247_80	A11
47	15	62	0.758065	N2	OP50	Bt247	80	1_247_80	A11
50	5	55	0.909091	N2	OP50	Bt247	80	1_247_80	A11
11	34	45	0.244444	N2	OP50	Bt247	20	3_247_20	A11
17	39	56	0.303571	N2	OP50	Bt247	20	3_247_20	A11
41	12	53	0.773585	N2	OP50	Bt247	20	3_247_20	A11
10	29	39	0.25641	N2	OP50	Bt247	20	3_247_20	A11
21	2	23	0.913043	asm-3	OP50	Bt247	40	2_247_40	A12
22	2	24	0.916667	asm-3	OP50	Bt247	40	2_247_40	A12
27	0	27	1	asm-3	OP50	Bt247	40	2_247_40	A12
20	1	21	0.952381	asm-3	OP50	Bt247	40	2_247_40	A12
25	0	25	1	asm-3	OP50	Bt247	80	1_247_80	A12
16	1	17	0.941176	asm-3	OP50	Bt247	80	1_247_80	A12
22	0	22	1	asm-3	OP50	Bt247	80	1_247_80	A12
25	0	25	1	asm-3	OP50	Bt247	80	1_247_80	A12
19	7	26	0.730769	asm-3	OP50	Bt247	20	3_247_20	A12
25	6	31	0.806452	asm-3	OP50	Bt247	20	3_247_20	A12
14	11	25	0.56	asm-3	OP50	Bt247	20	3_247_20	A12
15	6	21	0.714286	asm-3	OP50	Bt247	20	3_247_20	A12
28	2	30	0.933333	N2	OP50	Bt247	80	1_247_80	A12
29	0	29	1	N2	OP50	Bt247	80	1_247_80	A12
29	1	30	0.966667	N2	OP50	Bt247	80	1_247_80	A12
28	3	31	0.903226	N2	OP50	Bt247	80	1_247_80	A12
20	8	28	0.714286	N2	OP50	Bt247	40	2_247_40	A12
23	7	30	0.766667	N2	OP50	Bt247	40	2_247_40	A12
21	8	29	0.724138	N2	OP50	Bt247	40	2_247_40	A12
26	5	31	0.83871	N2	OP50	Bt247	40	2_247_40	A12
13	16	29	0.448276	N2	OP50	Bt247	20	3_247_20	A12
13	17	30	0.433333	N2	OP50	Bt247	20	3_247_20	A12
20	10	30	0.666667	N2	OP50	Bt247	20	3_247_20	A12
18	13	31	0.580645	N2	OP50	Bt247	20	3_247_20	A12
24	2	26	0.923077	cerk-1	OP50	Bt247	50	2_247_50	A13
27	3	30	0.9	cerk-1	OP50	Bt247	50	2_247_50	A13
22	3	25	0.88	cerk-1	OP50	Bt247	50	2_247_50	A13
27	2	29	0.931034	cerk-1	OP50	Bt247	50	2_247_50	A13
30	0	30	1	cerk-1	OP50	Bt247	100	1_247_100	A13
30	0	30	1	cerk-1	OP50	Bt247	100	1_247_100	A13
30	0	30	1	cerk-1	OP50	Bt247	100	1_247_100	A13
29	0	29	1	cerk-1	OP50	Bt247	100	1_247_100	A13
16	10	26	0.615385	cerk-1	OP50	Bt247	25	3_247_25	A13
20	8	28	0.714286	cerk-1	OP50	Bt247	25	3_247_25	A13
26	2	28	0.928571	cerk-1	OP50	Bt247	25	3_247_25	A13
26	2	28	0.928571	cerk-1	OP50	Bt247	25	3_247_25	A13
39	5	44	0.886364	N2	OP50	Bt247	100	1_247_100	A13, A14
29	2	31	0.935484	N2	OP50	Bt247	100	1_247_100	A13, A14
28	2	30	0.933333	N2	OP50	Bt247	100	1_247_100	A13, A14
29	2	31	0.935484	N2	OP50	Bt247	100	1_247_100	A13, A14
22	4	26	0.846154	N2	OP50	Bt247	50	2_247_50	A13, A14
22	8	30	0.733333	N2	OP50	Bt247	50	2_247_50	A13, A14
18	13	31	0.580645	N2	OP50	Bt247	50	2_247_50	A13, A14
19	8	27	0.703704	N2	OP50	Bt247	50	2_247_50	A13, A14
12	17	29	0.413793	N2	OP50	Bt247	25	3_247_25	A13, A14
19	9	28	0.678571	N2	OP50	Bt247	25	3_247_25	A13, A14
18	14	32	0.5625	N2	OP50	Bt247	25	3_247_25	A13, A14
18	12	30	0.6	N2	OP50	Bt247	25	3_247_25	A13, A14
28	1	29	0.965517	cgt-1	OP50	Bt247	50	2_247_50	A14
22	3	25	0.88	cgt-1	OP50	Bt247	50	2_247_50	A14
25	0	25	1	cgt-1	OP50	Bt247	50	2_247_50	A14
30	0	30	1	cgt-1	OP50	Bt247	50	2_247_50	A14
26	1	27	0.962963	cgt-1	OP50	Bt247	25	3_247_25	A14
26	1	27	0.962963	cgt-1	OP50	Bt247	25	3_247_25	A14
25	3	28	0.892857	cgt-1	OP50	Bt247	25	3_247_25	A14
25	5	30	0.833333	cgt-1	OP50	Bt247	25	3_247_25	A14
20	1	21	0.952381	cgt-1	OP50	Bt247	100	1_247_100	A14
25	1	26	0.961538	cgt-1	OP50	Bt247	100	1_247_100	A14
27	1	28	0.964286	cgt-1	OP50	Bt247	100	1_247_100	A14
22	2	24	0.916667	cgt-1	OP50	Bt247	100	1_247_100	A14
28	1	29	0.965517	hyl-1	OP50	Bt247	20	3_247_20	A15
26	2	28	0.928571	hyl-1	OP50	Bt247	20	3_247_20	A15
28	2	30	0.933333	hyl-1	OP50	Bt247	20	3_247_20	A15
27	3	30	0.9	hyl-1	OP50	Bt247	20	3_247_20	A15
31	0	31	1	hyl-1	OP50	Bt247	80	1_247_80	A15
32	0	32	1	hyl-1	OP50	Bt247	80	1_247_80	A15
34	0	34	1	hyl-1	OP50	Bt247	80	1_247_80	A15
30	0	30	1	hyl-1	OP50	Bt247	80	1_247_80	A15
26	2	28	0.928571	hyl-1	OP50	Bt247	40	2_247_40	A15
26	2	28	0.928571	hyl-1	OP50	Bt247	40	2_247_40	A15
28	2	30	0.933333	hyl-1	OP50	Bt247	40	2_247_40	A15
23	9	32	0.71875	N2	OP50	Bt247	40	2_247_40	A15, A17
25	11	36	0.694444	N2	OP50	Bt247	40	2_247_40	A15, A17
19	12	31	0.612903	N2	OP50	Bt247	40	2_247_40	A15, A17
26	6	32	0.8125	N2	OP50	Bt247	40	2_247_40	A15, A17
13	16	29	0.448276	N2	OP50	Bt247	20	3_247_20	A15, A17
22	11	33	0.666667	N2	OP50	Bt247	20	3_247_20	A15, A17
20	9	29	0.689655	N2	OP50	Bt247	20	3_247_20	A15, A17
14	19	33	0.424242	N2	OP50	Bt247	20	3_247_20	A15, A17
25	3	28	0.892857	N2	OP50	Bt247	20	3_247_20	A15, A17
27	2	29	0.931034	N2	OP50	Bt247	80	1_247_80	A15, A17
27	3	30	0.9	N2	OP50	Bt247	80	1_247_80	A15, A17
25	3	28	0.892857	N2	OP50	Bt247	80	1_247_80	A15, A17
25	7	32	0.78125	N2	OP50	Bt247	80	1_247_80	A15, A17
26	5	31	0.83871	hyl-1	OP50	Bt247	40	2_247_40	A16
29	0	29	1	hyl-1	OP50	Bt247	40	2_247_40	A16
28	2	30	0.933333	hyl-1	OP50	Bt247	40	2_247_40	A16
30	1	31	0.967742	hyl-1	OP50	Bt247	40	2_247_40	A16
29	1	30	0.966667	hyl-1	OP50	Bt247	80	1_247_80	A16
26	1	27	0.962963	hyl-1	OP50	Bt247	80	1_247_80	A16
29	1	30	0.966667	hyl-1	OP50	Bt247	80	1_247_80	A16
29	0	29	1	hyl-1	OP50	Bt247	80	1_247_80	A16
28	2	30	0.933333	hyl-1	OP50	Bt247	20	3_247_20	A16
19	8	27	0.703704	hyl-1	OP50	Bt247	20	3_247_20	A16
27	6	33	0.818182	hyl-1	OP50	Bt247	20	3_247_20	A16
25	6	31	0.806452	hyl-1	OP50	Bt247	20	3_247_20	A16
28	3	31	0.903226	N2	OP50	Bt247	80	1_247_80	A16, A18
25	8	33	0.757576	N2	OP50	Bt247	80	1_247_80	A16, A18
19	8	27	0.703704	N2	OP50	Bt247	80	1_247_80	A16, A18
29	3	32	0.90625	N2	OP50	Bt247	80	1_247_80	A16, A18
20	9	29	0.689655	N2	OP50	Bt247	40	2_247_40	A16, A18
14	14	28	0.5	N2	OP50	Bt247	40	2_247_40	A16, A18
17	13	30	0.566667	N2	OP50	Bt247	40	2_247_40	A16, A18
15	13	28	0.535714	N2	OP50	Bt247	40	2_247_40	A16, A18
11	18	29	0.37931	N2	OP50	Bt247	20	3_247_20	A16, A18
9	21	30	0.3	N2	OP50	Bt247	20	3_247_20	A16, A18
9	19	28	0.321429	N2	OP50	Bt247	20	3_247_20	A16, A18
15	15	30	0.5	N2	OP50	Bt247	20	3_247_20	A16, A18
24	4	28	0.857143	hyl-2	OP50	Bt247	20	3_247_20	A17
23	7	30	0.766667	hyl-2	OP50	Bt247	20	3_247_20	A17
25	5	30	0.833333	hyl-2	OP50	Bt247	20	3_247_20	A17
28	3	31	0.903226	hyl-2	OP50	Bt247	20	3_247_20	A17
30	1	31	0.967742	hyl-2	OP50	Bt247	80	1_247_80	A17
30	0	30	1	hyl-2	OP50	Bt247	80	1_247_80	A17
31	0	31	1	hyl-2	OP50	Bt247	80	1_247_80	A17
30	3	33	0.909091	hyl-2	OP50	Bt247	80	1_247_80	A17
27	3	30	0.9	hyl-2	OP50	Bt247	40	2_247_40	A17
28	1	29	0.965517	hyl-2	OP50	Bt247	40	2_247_40	A17
29	2	31	0.935484	hyl-2	OP50	Bt247	40	2_247_40	A17
29	1	30	0.966667	hyl-2	OP50	Bt247	40	2_247_40	A17
20	7	27	0.740741	hyl-2	OP50	Bt247	20	3_247_20	A18
25	4	29	0.862069	hyl-2	OP50	Bt247	20	3_247_20	A18
24	4	28	0.857143	hyl-2	OP50	Bt247	20	3_247_20	A18
25	3	28	0.892857	hyl-2	OP50	Bt247	20	3_247_20	A18
29	0	29	1	hyl-2	OP50	Bt247	80	1_247_80	A18
26	1	27	0.962963	hyl-2	OP50	Bt247	80	1_247_80	A18
29	0	29	1	hyl-2	OP50	Bt247	80	1_247_80	A18
30	0	30	1	hyl-2	OP50	Bt247	80	1_247_80	A18
27	1	28	0.964286	hyl-2	OP50	Bt247	40	2_247_40	A18
29	2	31	0.935484	hyl-2	OP50	Bt247	40	2_247_40	A18
26	0	26	1	hyl-2	OP50	Bt247	40	2_247_40	A18
30	2	32	0.9375	hyl-2	OP50	Bt247	40	2_247_40	A18
30	0	30	1	asah-1	OP50	Bt247	80	1_247_80	A2
27	3	30	0.9	asah-1	OP50	Bt247	80	1_247_80	A2
26	3	29	0.896552	asah-1	OP50	Bt247	80	1_247_80	A2
26	4	30	0.866667	asah-1	OP50	Bt247	80	1_247_80	A2
15	14	29	0.517241	asah-1	OP50	Bt247	20	3_247_20	A2
18	12	30	0.6	asah-1	OP50	Bt247	20	3_247_20	A2
14	17	31	0.451613	asah-1	OP50	Bt247	20	3_247_20	A2
19	8	27	0.703704	asah-1	OP50	Bt247	20	3_247_20	A2
17	14	31	0.548387	asah-1	OP50	Bt247	40	2_247_40	A2
18	11	29	0.62069	asah-1	OP50	Bt247	40	2_247_40	A2
20	9	29	0.689655	asah-1	OP50	Bt247	40	2_247_40	A2
19	9	28	0.678571	asah-1	OP50	Bt247	40	2_247_40	A2
23	6	29	0.793103	N2	OP50	Bt247	40	2_247_40	A2
25	6	31	0.806452	N2	OP50	Bt247	40	2_247_40	A2
21	7	28	0.75	N2	OP50	Bt247	40	2_247_40	A2
18	12	30	0.6	N2	OP50	Bt247	40	2_247_40	A2
33	0	33	1	N2	OP50	Bt247	80	1_247_80	A2
30	1	31	0.967742	N2	OP50	Bt247	80	1_247_80	A2
29	2	31	0.935484	N2	OP50	Bt247	80	1_247_80	A2
31	1	32	0.96875	N2	OP50	Bt247	80	1_247_80	A2
21	10	31	0.677419	N2	OP50	Bt247	20	3_247_20	A2
12	14	26	0.461538	N2	OP50	Bt247	20	3_247_20	A2
14	17	31	0.451613	N2	OP50	Bt247	20	3_247_20	A2
17	13	30	0.566667	N2	OP50	Bt247	20	3_247_20	A2
27	2	29	0.931034	N2	OP50	Bt247	80	1_247_80	A19
29	1	30	0.966667	N2	OP50	Bt247	80	1_247_80	A19
28	2	30	0.933333	N2	OP50	Bt247	80	1_247_80	A19
29	1	30	0.966667	N2	OP50	Bt247	80	1_247_80	A19
16	14	30	0.533333	N2	OP50	Bt247	20	3_247_20	A19
13	17	30	0.433333	N2	OP50	Bt247	20	3_247_20	A19
19	10	29	0.655172	N2	OP50	Bt247	20	3_247_20	A19
16	15	31	0.516129	N2	OP50	Bt247	20	3_247_20	A19
16	14	30	0.533333	N2	OP50	Bt247	40	2_247_40	A19
22	6	28	0.785714	N2	OP50	Bt247	40	2_247_40	A19
25	4	29	0.862069	N2	OP50	Bt247	40	2_247_40	A19
20	10	30	0.666667	N2	OP50	Bt247	40	2_247_40	A19
9	21	30	0.3	sms-1	OP50	Bt247	20	3_247_20	A19
6	22	28	0.214286	sms-1	OP50	Bt247	20	3_247_20	A19
4	24	28	0.142857	sms-1	OP50	Bt247	20	3_247_20	A19
6	20	26	0.230769	sms-1	OP50	Bt247	20	3_247_20	A19
13	10	23	0.565217	sms-1	OP50	Bt247	40	2_247_40	A19
13	12	25	0.52	sms-1	OP50	Bt247	40	2_247_40	A19
9	17	26	0.346154	sms-1	OP50	Bt247	40	2_247_40	A19
10	15	25	0.4	sms-1	OP50	Bt247	40	2_247_40	A19
22	4	26	0.846154	sms-1	OP50	Bt247	80	1_247_80	A19
19	8	27	0.703704	sms-1	OP50	Bt247	80	1_247_80	A19
20	6	26	0.769231	sms-1	OP50	Bt247	80	1_247_80	A19
17	9	26	0.653846	sms-1	OP50	Bt247	80	1_247_80	A19
28	4	32	0.875	N2	OP50	Bt247	80	1_247_80	A20
28	2	30	0.933333	N2	OP50	Bt247	80	1_247_80	A20
23	3	26	0.884615	N2	OP50	Bt247	80	1_247_80	A20
26	6	32	0.8125	N2	OP50	Bt247	80	1_247_80	A20
16	17	33	0.484848	N2	OP50	Bt247	20	3_247_20	A20
8	20	28	0.285714	N2	OP50	Bt247	20	3_247_20	A20
9	20	29	0.310345	N2	OP50	Bt247	20	3_247_20	A20
14	14	28	0.5	N2	OP50	Bt247	20	3_247_20	A20
20	11	31	0.645161	N2	OP50	Bt247	40	2_247_40	A20
20	8	28	0.714286	N2	OP50	Bt247	40	2_247_40	A20
30	7	37	0.810811	N2	OP50	Bt247	40	2_247_40	A20
26	12	38	0.684211	N2	OP50	Bt247	40	2_247_40	A20
0	30	30	0	sms-1	OP50	Bt247	20	3_247_20	A20
4	26	30	0.133333	sms-1	OP50	Bt247	20	3_247_20	A20
3	28	31	0.0967742	sms-1	OP50	Bt247	20	3_247_20	A20
2	23	25	0.08	sms-1	OP50	Bt247	20	3_247_20	A20
4	15	19	0.210526	sms-1	OP50	Bt247	40	2_247_40	A20
5	17	22	0.227273	sms-1	OP50	Bt247	40	2_247_40	A20
5	18	23	0.217391	sms-1	OP50	Bt247	40	2_247_40	A20
7	18	25	0.28	sms-1	OP50	Bt247	40	2_247_40	A20
14	8	22	0.636364	sms-1	OP50	Bt247	80	1_247_80	A20
16	12	28	0.571429	sms-1	OP50	Bt247	80	1_247_80	A20
20	10	30	0.666667	sms-1	OP50	Bt247	80	1_247_80	A20
11	14	25	0.44	sms-1	OP50	Bt247	80	1_247_80	A20
26	6	32	0.8125	N2	OP50	Bt247	80	1_247_80	A21
17	13	30	0.566667	N2	OP50	Bt247	80	1_247_80	A21
18	11	29	0.62069	N2	OP50	Bt247	80	1_247_80	A21
19	9	28	0.678571	N2	OP50	Bt247	80	1_247_80	A21
19	12	31	0.612903	N2	OP50	Bt247	40	2_247_40	A21
10	25	35	0.285714	N2	OP50	Bt247	40	2_247_40	A21
10	19	29	0.344828	N2	OP50	Bt247	40	2_247_40	A21
9	18	27	0.333333	N2	OP50	Bt247	40	2_247_40	A21
5	23	28	0.178571	N2	OP50	Bt247	20	3_247_20	A21
5	25	30	0.166667	N2	OP50	Bt247	20	3_247_20	A21
6	20	26	0.230769	N2	OP50	Bt247	20	3_247_20	A21
4	27	31	0.129032	N2	OP50	Bt247	20	3_247_20	A21
31	8	39	0.794872	sptl-1	OP50	Bt247	40	2_247_40	A21
21	15	36	0.583333	sptl-1	OP50	Bt247	40	2_247_40	A21
29	2	31	0.935484	sptl-1	OP50	Bt247	40	2_247_40	A21
21	4	25	0.84	sptl-1	OP50	Bt247	40	2_247_40	A21
29	4	33	0.878788	sptl-1	OP50	Bt247	80	1_247_80	A21
28	3	31	0.903226	sptl-1	OP50	Bt247	80	1_247_80	A21
29	1	30	0.966667	sptl-1	OP50	Bt247	80	1_247_80	A21
29	0	29	1	sptl-1	OP50	Bt247	80	1_247_80	A21
18	7	25	0.72	sptl-1	OP50	Bt247	20	3_247_20	A21
17	8	25	0.68	sptl-1	OP50	Bt247	20	3_247_20	A21
15	10	25	0.6	sptl-1	OP50	Bt247	20	3_247_20	A21
24	8	32	0.75	sptl-1	OP50	Bt247	20	3_247_20	A21
30	11	41	0.731707	sptl-1	OP50	Bt247	40	2_247_40	A22
33	10	43	0.767442	sptl-1	OP50	Bt247	40	2_247_40	A22
29	3	32	0.90625	sptl-1	OP50	Bt247	40	2_247_40	A22
27	5	32	0.84375	sptl-1	OP50	Bt247	40	2_247_40	A22
22	2	24	0.916667	sptl-1	OP50	Bt247	80	1_247_80	A22
27	1	28	0.964286	sptl-1	OP50	Bt247	80	1_247_80	A22
44	7	51	0.862745	sptl-1	OP50	Bt247	80	1_247_80	A22
25	2	27	0.925926	sptl-1	OP50	Bt247	80	1_247_80	A22
23	7	30	0.766667	sptl-1	OP50	Bt247	20	3_247_20	A22
22	4	26	0.846154	sptl-1	OP50	Bt247	20	3_247_20	A22
18	17	35	0.514286	sptl-1	OP50	Bt247	20	3_247_20	A22
31	9	40	0.775	sptl-1	OP50	Bt247	20	3_247_20	A22
15	12	27	0.555556	N2	OP50	Bt247	20	3_247_20	A22, A23
8	19	27	0.296296	N2	OP50	Bt247	20	3_247_20	A22, A23
8	25	33	0.242424	N2	OP50	Bt247	20	3_247_20	A22, A23
10	25	35	0.285714	N2	OP50	Bt247	20	3_247_20	A22, A23
31	11	42	0.738095	N2	OP50	Bt247	40	2_247_40	A22, A23
18	10	28	0.642857	N2	OP50	Bt247	40	2_247_40	A22, A23
37	10	47	0.787234	N2	OP50	Bt247	40	2_247_40	A22, A23
35	3	38	0.921053	N2	OP50	Bt247	40	2_247_40	A22, A23
19	8	27	0.703704	N2	OP50	Bt247	80	1_247_80	A22, A23
30	0	30	1	N2	OP50	Bt247	80	1_247_80	A22, A23
14	7	21	0.666667	N2	OP50	Bt247	80	1_247_80	A22, A23
26	3	29	0.896552	N2	OP50	Bt247	80	1_247_80	A22, A23
34	4	38	0.894737	sptl-3	OP50	Bt247	40	2_247_40	A23
34	6	40	0.85	sptl-3	OP50	Bt247	40	2_247_40	A23
26	1	27	0.962963	sptl-3	OP50	Bt247	40	2_247_40	A23
27	3	30	0.9	sptl-3	OP50	Bt247	40	2_247_40	A23
22	2	24	0.916667	sptl-3	OP50	Bt247	20	3_247_20	A23
27	8	35	0.771429	sptl-3	OP50	Bt247	20	3_247_20	A23
33	2	35	0.942857	sptl-3	OP50	Bt247	20	3_247_20	A23
24	11	35	0.685714	sptl-3	OP50	Bt247	20	3_247_20	A23
30	2	32	0.9375	sptl-3	OP50	Bt247	80	1_247_80	A23
27	5	32	0.84375	sptl-3	OP50	Bt247	80	1_247_80	A23
32	0	32	1	sptl-3	OP50	Bt247	80	1_247_80	A23
17	4	21	0.809524	sptl-3	OP50	Bt247	80	1_247_80	A23
3	37	40	0.075	asah-1	OP50	Bt247	20	3_247_20	A3
0	30	30	0	asah-1	OP50	Bt247	20	3_247_20	A3
6	26	32	0.1875	asah-1	OP50	Bt247	20	3_247_20	A3
0	30	30	0	asah-1	OP50	Bt247	20	3_247_20	A3
23	40	63	0.365079	asah-1	OP50	Bt247	80	1_247_80	A3
22	20	42	0.52381	asah-1	OP50	Bt247	80	1_247_80	A3
32	26	58	0.551724	asah-1	OP50	Bt247	80	1_247_80	A3
42	22	64	0.65625	asah-1	OP50	Bt247	80	1_247_80	A3
14	36	50	0.28	asah-1	OP50	Bt247	40	2_247_40	A3
7	46	53	0.132075	asah-1	OP50	Bt247	40	2_247_40	A3
12	22	34	0.352941	asah-1	OP50	Bt247	40	2_247_40	A3
6	23	29	0.206897	asah-1	OP50	Bt247	40	2_247_40	A3
21	8	29	0.724138	asah-1	OP50	Bt247	80	1_247_80	A4
16	12	28	0.571429	asah-1	OP50	Bt247	80	1_247_80	A4
22	7	29	0.758621	asah-1	OP50	Bt247	80	1_247_80	A4
30	4	34	0.882353	asah-1	OP50	Bt247	80	1_247_80	A4
9	19	28	0.321429	asah-1	OP50	Bt247	20	3_247_20	A4
6	24	30	0.2	asah-1	OP50	Bt247	20	3_247_20	A4
8	24	32	0.25	asah-1	OP50	Bt247	20	3_247_20	A4
9	21	30	0.3	asah-1	OP50	Bt247	20	3_247_20	A4
17	17	34	0.5	asah-1	OP50	Bt247	40	2_247_40	A4
18	25	43	0.418605	asah-1	OP50	Bt247	40	2_247_40	A4
16	13	29	0.551724	asah-1	OP50	Bt247	40	2_247_40	A4
17	15	32	0.53125	asah-1	OP50	Bt247	40	2_247_40	A4
26	4	30	0.866667	N2	OP50	Bt247	40	2_247_40	A4, A9
24	3	27	0.888889	N2	OP50	Bt247	40	2_247_40	A4, A9
22	8	30	0.733333	N2	OP50	Bt247	40	2_247_40	A4, A9
33	7	40	0.825	N2	OP50	Bt247	40	2_247_40	A4, A9
20	14	34	0.588235	N2	OP50	Bt247	20	3_247_20	A4, A9
14	13	27	0.518519	N2	OP50	Bt247	20	3_247_20	A4, A9
21	9	30	0.7	N2	OP50	Bt247	20	3_247_20	A4, A9
27	4	31	0.870968	N2	OP50	Bt247	20	3_247_20	A4, A9
34	2	36	0.944444	N2	OP50	Bt247	80	1_247_80	A4, A9
32	0	32	1	N2	OP50	Bt247	80	1_247_80	A4, A9
28	2	30	0.933333	N2	OP50	Bt247	80	1_247_80	A4, A9
30	1	31	0.967742	N2	OP50	Bt247	80	1_247_80	A4, A9
18	2	20	0.9	asah-1	OP50	Bt247	80	1_247_80	A5
16	3	19	0.842105	asah-1	OP50	Bt247	80	1_247_80	A5
13	3	16	0.8125	asah-1	OP50	Bt247	80	1_247_80	A5
17	1	18	0.944444	asah-1	OP50	Bt247	80	1_247_80	A5
17	8	25	0.68	asah-1	OP50	Bt247	20	3_247_20	A5
18	7	25	0.72	asah-1	OP50	Bt247	20	3_247_20	A5
18	7	25	0.72	asah-1	OP50	Bt247	20	3_247_20	A5
15	10	25	0.6	asah-1	OP50	Bt247	20	3_247_20	A5
15	3	18	0.833333	asah-1	OP50	Bt247	40	2_247_40	A5
25	4	29	0.862069	asah-1	OP50	Bt247	40	2_247_40	A5
7	7	14	0.5	asah-1	OP50	Bt247	40	2_247_40	A5
16	4	20	0.8	asah-1	OP50	Bt247	40	2_247_40	A5
17	21	38	0.447368	asah-2	OP50	Bt247	40	2_247_40	A6
14	14	28	0.5	asah-2	OP50	Bt247	40	2_247_40	A6
17	13	30	0.566667	asah-2	OP50	Bt247	40	2_247_40	A6
9	14	23	0.391304	asah-2	OP50	Bt247	40	2_247_40	A6
22	11	33	0.666667	asah-2	OP50	Bt247	80	1_247_80	A6
18	10	28	0.642857	asah-2	OP50	Bt247	80	1_247_80	A6
24	9	33	0.727273	asah-2	OP50	Bt247	80	1_247_80	A6
22	6	28	0.785714	asah-2	OP50	Bt247	80	1_247_80	A6
9	22	31	0.290323	asah-2	OP50	Bt247	20	3_247_20	A6
6	24	30	0.2	asah-2	OP50	Bt247	20	3_247_20	A6
8	22	30	0.266667	asah-2	OP50	Bt247	20	3_247_20	A6
9	18	27	0.333333	asah-2	OP50	Bt247	20	3_247_20	A6
21	5	26	0.807692	asah-2	OP50	Bt247	40	2_247_40	A7
17	8	25	0.68	asah-2	OP50	Bt247	40	2_247_40	A7
16	5	21	0.761905	asah-2	OP50	Bt247	40	2_247_40	A7
19	5	24	0.791667	asah-2	OP50	Bt247	40	2_247_40	A7
26	1	27	0.962963	asah-2	OP50	Bt247	80	1_247_80	A7
24	1	25	0.96	asah-2	OP50	Bt247	80	1_247_80	A7
28	0	28	1	asah-2	OP50	Bt247	80	1_247_80	A7
21	1	22	0.954545	asah-2	OP50	Bt247	80	1_247_80	A7
22	7	29	0.758621	asah-2	OP50	Bt247	20	3_247_20	A7
12	16	28	0.428571	asah-2	OP50	Bt247	20	3_247_20	A7
14	11	25	0.56	asah-2	OP50	Bt247	20	3_247_20	A7
17	10	27	0.62963	asah-2	OP50	Bt247	20	3_247_20	A7
6	25	31	0.193548	asah-2	OP50	Bt247	20	3_247_20	A8
8	25	33	0.242424	asah-2	OP50	Bt247	20	3_247_20	A8
14	21	35	0.4	asah-2	OP50	Bt247	20	3_247_20	A8
4	17	21	0.190476	asah-2	OP50	Bt247	20	3_247_20	A8
14	30	44	0.318182	asah-2	OP50	Bt247	40	2_247_40	A8
10	21	31	0.322581	asah-2	OP50	Bt247	40	2_247_40	A8
8	25	33	0.242424	asah-2	OP50	Bt247	40	2_247_40	A8
9	19	28	0.321429	asah-2	OP50	Bt247	40	2_247_40	A8
28	12	40	0.7	asah-2	OP50	Bt247	80	1_247_80	A8
17	6	23	0.73913	asah-2	OP50	Bt247	80	1_247_80	A8
29	11	40	0.725	asah-2	OP50	Bt247	80	1_247_80	A8
17	12	29	0.586207	asah-2	OP50	Bt247	80	1_247_80	A8
14	26	40	0.35	N2	OP50	Bt247	40	2_247_40	A8
28	36	64	0.4375	N2	OP50	Bt247	40	2_247_40	A8
17	14	31	0.548387	N2	OP50	Bt247	40	2_247_40	A8
20	15	35	0.571429	N2	OP50	Bt247	40	2_247_40	A8
6	19	25	0.24	N2	OP50	Bt247	20	3_247_20	A8
9	41	50	0.18	N2	OP50	Bt247	20	3_247_20	A8
6	30	36	0.166667	N2	OP50	Bt247	20	3_247_20	A8
4	23	27	0.148148	N2	OP50	Bt247	20	3_247_20	A8
38	3	41	0.926829	N2	OP50	Bt247	80	1_247_80	A8
42	5	47	0.893617	N2	OP50	Bt247	80	1_247_80	A8
27	7	34	0.794118	N2	OP50	Bt247	80	1_247_80	A8
38	6	44	0.863636	N2	OP50	Bt247	80	1_247_80	A8
23	13	36	0.638889	asah-2	OP50	Bt247	40	2_247_40	A9
21	8	29	0.724138	asah-2	OP50	Bt247	40	2_247_40	A9
24	12	36	0.666667	asah-2	OP50	Bt247	40	2_247_40	A9
14	11	25	0.56	asah-2	OP50	Bt247	40	2_247_40	A9
30	0	30	1	asah-2	OP50	Bt247	80	1_247_80	A9
30	0	30	1	asah-2	OP50	Bt247	80	1_247_80	A9
20	6	26	0.769231	asah-2	OP50	Bt247	80	1_247_80	A9
25	2	27	0.925926	asah-2	OP50	Bt247	80	1_247_80	A9
14	13	27	0.518519	asah-2	OP50	Bt247	20	3_247_20	A9
10	17	27	0.37037	asah-2	OP50	Bt247	20	3_247_20	A9
15	15	30	0.5	asah-2	OP50	Bt247	20	3_247_20	A9
11	14	25	0.44	asah-2	OP50	Bt247	20	3_247_20	A9
16	15	31	0.516129	asah-1	MYb115	Bt247	25	3_247_25	B1
10	13	23	0.434783	asah-1	MYb115	Bt247	25	3_247_25	B1
14	15	29	0.482759	asah-1	MYb115	Bt247	25	3_247_25	B1
4	22	26	0.153846	asah-1	MYb115	Bt247	25	3_247_25	B1
48	2	50	0.96	asah-1	MYb115	Bt247	100	1_247_100	B1
30	0	30	1	asah-1	MYb115	Bt247	100	1_247_100	B1
34	0	34	1	asah-1	MYb115	Bt247	100	1_247_100	B1
30	0	30	1	asah-1	MYb115	Bt247	100	1_247_100	B1
38	8	46	0.826087	asah-1	MYb115	Bt247	50	2_247_50	B1
22	4	26	0.846154	asah-1	MYb115	Bt247	50	2_247_50	B1
31	1	32	0.96875	asah-1	MYb115	Bt247	50	2_247_50	B1
33	3	36	0.916667	asah-1	MYb115	Bt247	50	2_247_50	B1
32	0	32	1	cgt-1	MYb115	Bt247	80	1_247_80	B10
32	1	33	0.969697	cgt-1	MYb115	Bt247	80	1_247_80	B10
34	0	34	1	cgt-1	MYb115	Bt247	80	1_247_80	B10
33	0	33	1	cgt-1	MYb115	Bt247	80	1_247_80	B10
32	0	32	1	cgt-1	MYb115	Bt247	40	2_247_40	B10
32	0	32	1	cgt-1	MYb115	Bt247	40	2_247_40	B10
31	1	32	0.96875	cgt-1	MYb115	Bt247	40	2_247_40	B10
29	3	32	0.90625	cgt-1	MYb115	Bt247	40	2_247_40	B10
27	4	31	0.870968	cgt-1	MYb115	Bt247	20	3_247_20	B10
28	0	28	1	cgt-1	MYb115	Bt247	20	3_247_20	B10
28	5	33	0.848485	cgt-1	MYb115	Bt247	20	3_247_20	B10
30	6	36	0.833333	cgt-1	MYb115	Bt247	20	3_247_20	B10
29	1	30	0.966667	N2	MYb115	Bt247	40	2_247_40	B8, B10
28	2	30	0.933333	N2	MYb115	Bt247	40	2_247_40	B8, B10
30	1	31	0.967742	N2	MYb115	Bt247	40	2_247_40	B8, B10
25	5	30	0.833333	N2	MYb115	Bt247	40	2_247_40	B8, B10
24	6	30	0.8	N2	MYb115	Bt247	20	3_247_20	B8, B10
25	5	30	0.833333	N2	MYb115	Bt247	20	3_247_20	B8, B10
33	5	38	0.868421	N2	MYb115	Bt247	20	3_247_20	B8, B10
27	9	36	0.75	N2	MYb115	Bt247	20	3_247_20	B8, B10
40	2	42	0.952381	N2	MYb115	Bt247	80	1_247_80	B8, B10
33	0	33	1	N2	MYb115	Bt247	80	1_247_80	B8, B10
32	0	32	1	N2	MYb115	Bt247	80	1_247_80	B8, B10
32	1	33	0.969697	N2	MYb115	Bt247	80	1_247_80	B8, B10
34	0	34	1	cgt-1	MYb115	Bt247	100	1_247_100	B11
31	0	31	1	cgt-1	MYb115	Bt247	100	1_247_100	B11
31	0	31	1	cgt-1	MYb115	Bt247	100	1_247_100	B11
30	0	30	1	cgt-1	MYb115	Bt247	100	1_247_100	B11
29	1	30	0.966667	cgt-1	MYb115	Bt247	50	2_247_50	B11
30	0	30	1	cgt-1	MYb115	Bt247	50	2_247_50	B11
30	0	30	1	cgt-1	MYb115	Bt247	50	2_247_50	B11
30	1	31	0.967742	cgt-1	MYb115	Bt247	50	2_247_50	B11
35	1	36	0.972222	cgt-1	MYb115	Bt247	25	3_247_25	B11
30	6	36	0.833333	cgt-1	MYb115	Bt247	25	3_247_25	B11
29	3	32	0.90625	cgt-1	MYb115	Bt247	25	3_247_25	B11
33	1	34	0.970588	cgt-1	MYb115	Bt247	25	3_247_25	B11
28	3	31	0.903226	N2	MYb115	Bt247	100	1_247_100	B9, B11
32	0	32	1	N2	MYb115	Bt247	100	1_247_100	B9, B11
30	1	31	0.967742	N2	MYb115	Bt247	100	1_247_100	B9, B11
31	1	32	0.96875	N2	MYb115	Bt247	100	1_247_100	B9, B11
17	16	33	0.515152	N2	MYb115	Bt247	25	3_247_25	B9, B11
22	18	40	0.55	N2	MYb115	Bt247	25	3_247_25	B9, B11
15	14	29	0.517241	N2	MYb115	Bt247	25	3_247_25	B9, B11
36	6	42	0.857143	N2	MYb115	Bt247	25	3_247_25	B9, B11
27	3	30	0.9	N2	MYb115	Bt247	50	2_247_50	B9, B11
26	4	30	0.866667	N2	MYb115	Bt247	50	2_247_50	B9, B11
28	4	32	0.875	N2	MYb115	Bt247	50	2_247_50	B9, B11
38	1	39	0.974359	N2	MYb115	Bt247	50	2_247_50	B9, B11
29	1	30	0.966667	hyl-1	MYb115	Bt247	80	1_247_80	B12
30	1	31	0.967742	hyl-1	MYb115	Bt247	80	1_247_80	B12
30	0	30	1	hyl-1	MYb115	Bt247	80	1_247_80	B12
31	0	31	1	hyl-1	MYb115	Bt247	80	1_247_80	B12
29	1	30	0.966667	hyl-1	MYb115	Bt247	40	2_247_40	B12
29	0	29	1	hyl-1	MYb115	Bt247	40	2_247_40	B12
31	0	31	1	hyl-1	MYb115	Bt247	40	2_247_40	B12
28	2	30	0.933333	hyl-1	MYb115	Bt247	40	2_247_40	B12
25	2	27	0.925926	hyl-1	MYb115	Bt247	20	3_247_20	B12
30	2	32	0.9375	hyl-1	MYb115	Bt247	20	3_247_20	B12
24	6	30	0.8	hyl-1	MYb115	Bt247	20	3_247_20	B12
25	7	32	0.78125	hyl-1	MYb115	Bt247	20	3_247_20	B12
23	6	29	0.793103	N2	MYb115	Bt247	20	3_247_20	B12, B14
27	4	31	0.870968	N2	MYb115	Bt247	20	3_247_20	B12, B14
23	11	34	0.676471	N2	MYb115	Bt247	20	3_247_20	B12, B14
23	7	30	0.766667	N2	MYb115	Bt247	20	3_247_20	B12, B14
30	1	31	0.967742	N2	MYb115	Bt247	80	1_247_80	B12, B14
30	1	31	0.967742	N2	MYb115	Bt247	80	1_247_80	B12, B14
31	1	32	0.96875	N2	MYb115	Bt247	80	1_247_80	B12, B14
30	0	30	1	N2	MYb115	Bt247	80	1_247_80	B12, B14
29	1	30	0.966667	N2	MYb115	Bt247	40	2_247_40	B12, B14
27	3	30	0.9	N2	MYb115	Bt247	40	2_247_40	B12, B14
29	1	30	0.966667	N2	MYb115	Bt247	40	2_247_40	B12, B14
27	3	30	0.9	N2	MYb115	Bt247	40	2_247_40	B12, B14
29	1	30	0.966667	hyl-1	MYb115	Bt247	40	2_247_40	B13
28	2	30	0.933333	hyl-1	MYb115	Bt247	40	2_247_40	B13
30	0	30	1	hyl-1	MYb115	Bt247	40	2_247_40	B13
29	0	29	1	hyl-1	MYb115	Bt247	80	1_247_80	B13
31	0	31	1	hyl-1	MYb115	Bt247	80	1_247_80	B13
30	0	30	1	hyl-1	MYb115	Bt247	80	1_247_80	B13
28	1	29	0.965517	hyl-1	MYb115	Bt247	80	1_247_80	B13
27	4	31	0.870968	hyl-1	MYb115	Bt247	20	3_247_20	B13
25	5	30	0.833333	hyl-1	MYb115	Bt247	20	3_247_20	B13
27	0	27	1	hyl-1	MYb115	Bt247	20	3_247_20	B13
27	2	29	0.931034	hyl-1	MYb115	Bt247	20	3_247_20	B13
14	15	29	0.482759	N2	MYb115	Bt247	20	3_247_20	B13, B15
25	6	31	0.806452	N2	MYb115	Bt247	20	3_247_20	B13, B15
21	9	30	0.7	N2	MYb115	Bt247	20	3_247_20	B13, B15
23	7	30	0.766667	N2	MYb115	Bt247	20	3_247_20	B13, B15
28	1	29	0.965517	N2	MYb115	Bt247	80	1_247_80	B13, B15
30	0	30	1	N2	MYb115	Bt247	80	1_247_80	B13, B15
30	1	31	0.967742	N2	MYb115	Bt247	80	1_247_80	B13, B15
28	1	29	0.965517	N2	MYb115	Bt247	80	1_247_80	B13, B15
27	3	30	0.9	N2	MYb115	Bt247	40	2_247_40	B13, B15
28	2	30	0.933333	N2	MYb115	Bt247	40	2_247_40	B13, B15
25	4	29	0.862069	N2	MYb115	Bt247	40	2_247_40	B13, B15
30	2	32	0.9375	N2	MYb115	Bt247	40	2_247_40	B13, B15
30	0	30	1	hyl-2	MYb115	Bt247	80	1_247_80	B14
32	0	32	1	hyl-2	MYb115	Bt247	80	1_247_80	B14
34	0	34	1	hyl-2	MYb115	Bt247	80	1_247_80	B14
32	0	32	1	hyl-2	MYb115	Bt247	80	1_247_80	B14
30	1	31	0.967742	hyl-2	MYb115	Bt247	40	2_247_40	B14
30	1	31	0.967742	hyl-2	MYb115	Bt247	40	2_247_40	B14
31	2	33	0.939394	hyl-2	MYb115	Bt247	40	2_247_40	B14
28	1	29	0.965517	hyl-2	MYb115	Bt247	40	2_247_40	B14
29	2	31	0.935484	hyl-2	MYb115	Bt247	20	3_247_20	B14
30	3	33	0.909091	hyl-2	MYb115	Bt247	20	3_247_20	B14
31	0	31	1	hyl-2	MYb115	Bt247	20	3_247_20	B14
30	2	32	0.9375	hyl-2	MYb115	Bt247	20	3_247_20	B14
29	0	29	1	hyl-2	MYb115	Bt247	20	3_247_20	B15
28	1	29	0.965517	hyl-2	MYb115	Bt247	20	3_247_20	B15
32	0	32	1	hyl-2	MYb115	Bt247	20	3_247_20	B15
31	0	31	1	hyl-2	MYb115	Bt247	20	3_247_20	B15
29	0	29	1	hyl-2	MYb115	Bt247	40	2_247_40	B15
31	0	31	1	hyl-2	MYb115	Bt247	40	2_247_40	B15
29	2	31	0.935484	hyl-2	MYb115	Bt247	40	2_247_40	B15
26	0	26	1	hyl-2	MYb115	Bt247	40	2_247_40	B15
31	0	31	1	hyl-2	MYb115	Bt247	80	1_247_80	B15
28	1	29	0.965517	hyl-2	MYb115	Bt247	80	1_247_80	B15
32	0	32	1	hyl-2	MYb115	Bt247	80	1_247_80	B15
31	0	31	1	hyl-2	MYb115	Bt247	80	1_247_80	B15
27	0	27	1	N2	MYb115	Bt247	100	1_247_100	B16
39	0	39	1	N2	MYb115	Bt247	100	1_247_100	B16
30	0	30	1	N2	MYb115	Bt247	100	1_247_100	B16
29	0	29	1	N2	MYb115	Bt247	100	1_247_100	B16
34	0	34	1	N2	MYb115	Bt247	50	2_247_50	B16
21	4	25	0.84	N2	MYb115	Bt247	50	2_247_50	B16
23	3	26	0.884615	N2	MYb115	Bt247	50	2_247_50	B16
27	1	28	0.964286	N2	MYb115	Bt247	50	2_247_50	B16
15	12	27	0.555556	N2	MYb115	Bt247	25	3_247_25	B16
23	12	35	0.657143	N2	MYb115	Bt247	25	3_247_25	B16
23	10	33	0.69697	N2	MYb115	Bt247	25	3_247_25	B16
16	9	25	0.64	N2	MYb115	Bt247	25	3_247_25	B16
14	12	26	0.538462	sms-1	MYb115	Bt247	25	3_247_25	B16
15	14	29	0.517241	sms-1	MYb115	Bt247	25	3_247_25	B16
15	16	31	0.483871	sms-1	MYb115	Bt247	25	3_247_25	B16
14	13	27	0.518519	sms-1	MYb115	Bt247	25	3_247_25	B16
3	26	29	0.103448	sms-1	MYb115	Bt247	100	1_247_100	B16
26	0	26	1	sms-1	MYb115	Bt247	100	1_247_100	B16
31	0	31	1	sms-1	MYb115	Bt247	100	1_247_100	B16
3	24	27	0.111111	sms-1	MYb115	Bt247	100	1_247_100	B16
29	1	30	0.966667	sms-1	MYb115	Bt247	50	2_247_50	B16
17	9	26	0.653846	sms-1	MYb115	Bt247	50	2_247_50	B16
15	7	22	0.681818	sms-1	MYb115	Bt247	50	2_247_50	B16
24	2	26	0.923077	sms-1	MYb115	Bt247	80	1_247_80	B17
42	5	47	0.893617	sms-1	MYb115	Bt247	80	1_247_80	B17
19	2	21	0.904762	sms-1	MYb115	Bt247	80	1_247_80	B17
35	2	37	0.945946	sms-1	MYb115	Bt247	80	1_247_80	B17
26	3	29	0.896552	sms-1	MYb115	Bt247	40	2_247_40	B17
24	6	30	0.8	sms-1	MYb115	Bt247	40	2_247_40	B17
30	10	40	0.75	sms-1	MYb115	Bt247	40	2_247_40	B17
31	8	39	0.794872	sms-1	MYb115	Bt247	40	2_247_40	B17
30	8	38	0.789474	sms-1	MYb115	Bt247	20	3_247_20	B17
17	9	26	0.653846	sms-1	MYb115	Bt247	20	3_247_20	B17
19	4	23	0.826087	sms-1	MYb115	Bt247	20	3_247_20	B17
27	5	32	0.84375	sms-1	MYb115	Bt247	20	3_247_20	B17
28	0	28	1	N2	MYb115	Bt247	80	1_247_80	B18
31	0	31	1	N2	MYb115	Bt247	80	1_247_80	B18
53	1	54	0.981481	N2	MYb115	Bt247	80	1_247_80	B18
43	0	43	1	N2	MYb115	Bt247	80	1_247_80	B18
52	2	54	0.962963	N2	MYb115	Bt247	40	2_247_40	B18
38	0	38	1	N2	MYb115	Bt247	40	2_247_40	B18
27	0	27	1	N2	MYb115	Bt247	40	2_247_40	B18
45	3	48	0.9375	N2	MYb115	Bt247	40	2_247_40	B18
44	2	46	0.956522	N2	MYb115	Bt247	20	3_247_20	B18
61	5	66	0.924242	N2	MYb115	Bt247	20	3_247_20	B18
44	1	45	0.977778	N2	MYb115	Bt247	20	3_247_20	B18
30	2	32	0.9375	N2	MYb115	Bt247	20	3_247_20	B18
24	11	35	0.685714	sms-1	MYb115	Bt247	20	3_247_20	B18
8	9	17	0.470588	sms-1	MYb115	Bt247	20	3_247_20	B18
27	2	29	0.931034	sms-1	MYb115	Bt247	20	3_247_20	B18
25	0	25	1	sms-1	MYb115	Bt247	40	2_247_40	B18
27	2	29	0.931034	sms-1	MYb115	Bt247	40	2_247_40	B18
39	1	40	0.975	sms-1	MYb115	Bt247	40	2_247_40	B18
50	4	54	0.925926	sms-1	MYb115	Bt247	40	2_247_40	B18
15	9	24	0.625	sms-1	MYb115	Bt247	80	1_247_80	B18
42	5	47	0.893617	sms-1	MYb115	Bt247	80	1_247_80	B18
22	0	22	1	sms-1	MYb115	Bt247	80	1_247_80	B18
15	4	19	0.789474	sms-1	MYb115	Bt247	80	1_247_80	B18
16	16	32	0.5	N2	MYb115	Bt247	40	2_247_40	B19
30	4	34	0.882353	N2	MYb115	Bt247	40	2_247_40	B19
17	14	31	0.548387	N2	MYb115	Bt247	40	2_247_40	B19
21	9	30	0.7	N2	MYb115	Bt247	40	2_247_40	B19
28	10	38	0.736842	N2	MYb115	Bt247	20	3_247_20	B19
31	7	38	0.815789	N2	MYb115	Bt247	20	3_247_20	B19
13	17	30	0.433333	N2	MYb115	Bt247	20	3_247_20	B19
27	12	39	0.692308	N2	MYb115	Bt247	20	3_247_20	B19
29	0	29	1	N2	MYb115	Bt247	80	1_247_80	B19
30	3	33	0.909091	N2	MYb115	Bt247	80	1_247_80	B19
30	1	31	0.967742	N2	MYb115	Bt247	80	1_247_80	B19
27	1	28	0.964286	N2	MYb115	Bt247	80	1_247_80	B19
30	8	38	0.789474	sptl-1	MYb115	Bt247	40	2_247_40	B19
30	1	31	0.967742	sptl-1	MYb115	Bt247	40	2_247_40	B19
26	5	31	0.83871	sptl-1	MYb115	Bt247	40	2_247_40	B19
31	1	32	0.96875	sptl-1	MYb115	Bt247	40	2_247_40	B19
26	2	28	0.928571	sptl-1	MYb115	Bt247	20	3_247_20	B19
21	15	36	0.583333	sptl-1	MYb115	Bt247	20	3_247_20	B19
18	9	27	0.666667	sptl-1	MYb115	Bt247	20	3_247_20	B19
23	3	26	0.884615	sptl-1	MYb115	Bt247	20	3_247_20	B19
30	0	30	1	sptl-1	MYb115	Bt247	80	1_247_80	B19
30	1	31	0.967742	sptl-1	MYb115	Bt247	80	1_247_80	B19
34	2	36	0.944444	sptl-1	MYb115	Bt247	80	1_247_80	B19
25	2	27	0.925926	sptl-1	MYb115	Bt247	80	1_247_80	B19
29	1	30	0.966667	asah-1	MYb115	Bt247	80	1_247_80	B2
28	2	30	0.933333	asah-1	MYb115	Bt247	80	1_247_80	B2
30	0	30	1	asah-1	MYb115	Bt247	80	1_247_80	B2
26	2	28	0.928571	asah-1	MYb115	Bt247	80	1_247_80	B2
34	2	36	0.944444	asah-1	MYb115	Bt247	40	2_247_40	B2
27	5	32	0.84375	asah-1	MYb115	Bt247	40	2_247_40	B2
37	10	47	0.787234	asah-1	MYb115	Bt247	40	2_247_40	B2
26	7	33	0.787879	asah-1	MYb115	Bt247	40	2_247_40	B2
14	13	27	0.518519	asah-1	MYb115	Bt247	20	3_247_20	B2
22	9	31	0.709677	asah-1	MYb115	Bt247	20	3_247_20	B2
11	17	28	0.392857	asah-1	MYb115	Bt247	20	3_247_20	B2
17	11	28	0.607143	asah-1	MYb115	Bt247	20	3_247_20	B2
13	14	27	0.481481	N2	MYb115	Bt247	20	3_247_20	B2, B4
19	16	35	0.542857	N2	MYb115	Bt247	20	3_247_20	B2, B4
13	14	27	0.481481	N2	MYb115	Bt247	20	3_247_20	B2, B4
6	22	28	0.214286	N2	MYb115	Bt247	20	3_247_20	B2, B4
28	1	29	0.965517	N2	MYb115	Bt247	80	1_247_80	B2, B4
36	0	36	1	N2	MYb115	Bt247	80	1_247_80	B2, B4
27	2	29	0.931034	N2	MYb115	Bt247	80	1_247_80	B2, B4
28	0	28	1	N2	MYb115	Bt247	80	1_247_80	B2, B4
24	4	28	0.857143	N2	MYb115	Bt247	40	2_247_40	B2, B4
34	2	36	0.944444	N2	MYb115	Bt247	40	2_247_40	B2, B4
27	4	31	0.870968	N2	MYb115	Bt247	40	2_247_40	B2, B4
30	2	32	0.9375	N2	MYb115	Bt247	40	2_247_40	B2, B4
40	1	41	0.97561	sptl-1	MYb115	Bt247	40	2_247_40	B20
26	0	26	1	sptl-1	MYb115	Bt247	40	2_247_40	B20
50	1	51	0.980392	sptl-1	MYb115	Bt247	40	2_247_40	B20
36	0	36	1	sptl-1	MYb115	Bt247	40	2_247_40	B20
34	0	34	1	sptl-1	MYb115	Bt247	20	3_247_20	B20
37	0	37	1	sptl-1	MYb115	Bt247	20	3_247_20	B20
22	1	23	0.956522	sptl-1	MYb115	Bt247	20	3_247_20	B20
35	2	37	0.945946	sptl-1	MYb115	Bt247	20	3_247_20	B20
61	2	63	0.968254	sptl-1	MYb115	Bt247	80	1_247_80	B20
73	0	73	1	sptl-1	MYb115	Bt247	80	1_247_80	B20
30	0	30	1	sptl-1	MYb115	Bt247	80	1_247_80	B20
45	1	46	0.978261	sptl-1	MYb115	Bt247	80	1_247_80	B20
60	0	60	1	N2	MYb115	Bt247	80	1_247_80	B20, B22
104	3	107	0.971963	N2	MYb115	Bt247	80	1_247_80	B20, B22
56	0	56	1	N2	MYb115	Bt247	80	1_247_80	B20, B22
100	0	100	1	N2	MYb115	Bt247	80	1_247_80	B20, B22
32	3	35	0.914286	N2	MYb115	Bt247	40	2_247_40	B20, B22
47	0	47	1	N2	MYb115	Bt247	40	2_247_40	B20, B22
33	0	33	1	N2	MYb115	Bt247	40	2_247_40	B20, B22
97	3	100	0.97	N2	MYb115	Bt247	40	2_247_40	B20, B22
92	4	96	0.958333	N2	MYb115	Bt247	20	3_247_20	B20, B22
37	0	37	1	N2	MYb115	Bt247	20	3_247_20	B20, B22
66	3	69	0.956522	N2	MYb115	Bt247	20	3_247_20	B20, B22
21	4	25	0.84	N2	MYb115	Bt247	20	3_247_20	B20, B22
25	3	28	0.892857	sptl-1	MYb115	Bt247	20	3_247_20	B21
25	0	25	1	sptl-1	MYb115	Bt247	20	3_247_20	B21
29	0	29	1	sptl-1	MYb115	Bt247	20	3_247_20	B21
33	1	34	0.970588	sptl-1	MYb115	Bt247	20	3_247_20	B21
33	0	33	1	sptl-1	MYb115	Bt247	80	1_247_80	B21
28	0	28	1	sptl-1	MYb115	Bt247	80	1_247_80	B21
25	0	25	1	sptl-1	MYb115	Bt247	80	1_247_80	B21
27	1	28	0.964286	sptl-1	MYb115	Bt247	80	1_247_80	B21
30	0	30	1	sptl-1	MYb115	Bt247	40	2_247_40	B21
31	0	31	1	sptl-1	MYb115	Bt247	40	2_247_40	B21
26	0	26	1	sptl-1	MYb115	Bt247	40	2_247_40	B21
28	0	28	1	sptl-1	MYb115	Bt247	40	2_247_40	B21
28	1	29	0.965517	N2	MYb115	Bt247	80	1_247_80	B21, B23
29	3	32	0.90625	N2	MYb115	Bt247	80	1_247_80	B21, B23
23	0	23	1	N2	MYb115	Bt247	80	1_247_80	B21, B23
24	0	24	1	N2	MYb115	Bt247	80	1_247_80	B21, B23
25	2	27	0.925926	N2	MYb115	Bt247	40	2_247_40	B21, B23
17	13	30	0.566667	N2	MYb115	Bt247	40	2_247_40	B21, B23
32	3	35	0.914286	N2	MYb115	Bt247	40	2_247_40	B21, B23
28	6	34	0.823529	N2	MYb115	Bt247	40	2_247_40	B21, B23
13	9	22	0.590909	N2	MYb115	Bt247	20	3_247_20	B21, B23
14	13	27	0.518519	N2	MYb115	Bt247	20	3_247_20	B21, B23
16	14	30	0.533333	N2	MYb115	Bt247	20	3_247_20	B21, B23
17	16	33	0.515152	N2	MYb115	Bt247	20	3_247_20	B21, B23
41	2	43	0.953488	sptl-3	MYb115	Bt247	20	3_247_20	B22
35	0	35	1	sptl-3	MYb115	Bt247	20	3_247_20	B22
41	1	42	0.97619	sptl-3	MYb115	Bt247	20	3_247_20	B22
29	0	29	1	sptl-3	MYb115	Bt247	20	3_247_20	B22
45	0	45	1	sptl-3	MYb115	Bt247	40	2_247_40	B22
74	0	74	1	sptl-3	MYb115	Bt247	40	2_247_40	B22
45	0	45	1	sptl-3	MYb115	Bt247	40	2_247_40	B22
55	0	55	1	sptl-3	MYb115	Bt247	40	2_247_40	B22
50	0	50	1	sptl-3	MYb115	Bt247	80	1_247_80	B22
33	0	33	1	sptl-3	MYb115	Bt247	80	1_247_80	B22
79	0	79	1	sptl-3	MYb115	Bt247	80	1_247_80	B22
53	0	53	1	sptl-3	MYb115	Bt247	80	1_247_80	B22
22	6	28	0.785714	sptl-3	MYb115	Bt247	40	2_247_40	B23
28	2	30	0.933333	sptl-3	MYb115	Bt247	40	2_247_40	B23
26	2	28	0.928571	sptl-3	MYb115	Bt247	40	2_247_40	B23
14	1	15	0.933333	sptl-3	MYb115	Bt247	40	2_247_40	B23
21	5	26	0.807692	sptl-3	MYb115	Bt247	20	3_247_20	B23
23	7	30	0.766667	sptl-3	MYb115	Bt247	20	3_247_20	B23
24	6	30	0.8	sptl-3	MYb115	Bt247	20	3_247_20	B23
19	6	25	0.76	sptl-3	MYb115	Bt247	20	3_247_20	B23
35	0	35	1	sptl-3	MYb115	Bt247	80	1_247_80	B23
27	0	27	1	sptl-3	MYb115	Bt247	80	1_247_80	B23
33	0	33	1	sptl-3	MYb115	Bt247	80	1_247_80	B23
30	1	31	0.967742	sptl-3	MYb115	Bt247	80	1_247_80	B23
21	8	29	0.724138	asah-1	MYb115	Bt247	20	3_247_20	B3
46	16	62	0.741935	asah-1	MYb115	Bt247	20	3_247_20	B3
21	6	27	0.777778	asah-1	MYb115	Bt247	20	3_247_20	B3
42	11	53	0.792453	asah-1	MYb115	Bt247	20	3_247_20	B3
56	0	56	1	asah-1	MYb115	Bt247	80	1_247_80	B3
44	1	45	0.977778	asah-1	MYb115	Bt247	80	1_247_80	B3
73	3	76	0.960526	asah-1	MYb115	Bt247	80	1_247_80	B3
99	0	99	1	asah-1	MYb115	Bt247	80	1_247_80	B3
31	3	34	0.911765	asah-1	MYb115	Bt247	40	2_247_40	B3
34	3	37	0.918919	asah-1	MYb115	Bt247	40	2_247_40	B3
39	3	42	0.928571	asah-1	MYb115	Bt247	40	2_247_40	B3
43	2	45	0.955556	asah-1	MYb115	Bt247	40	2_247_40	B3
26	2	28	0.928571	asah-2	MYb115	Bt247	20	3_247_20	B4
18	17	35	0.514286	asah-2	MYb115	Bt247	20	3_247_20	B4
13	14	27	0.481481	asah-2	MYb115	Bt247	20	3_247_20	B4
19	13	32	0.59375	asah-2	MYb115	Bt247	20	3_247_20	B4
34	3	37	0.918919	asah-2	MYb115	Bt247	40	2_247_40	B4
29	0	29	1	asah-2	MYb115	Bt247	40	2_247_40	B4
32	1	33	0.969697	asah-2	MYb115	Bt247	40	2_247_40	B4
28	2	30	0.933333	asah-2	MYb115	Bt247	40	2_247_40	B4
26	1	27	0.962963	asah-2	MYb115	Bt247	80	1_247_80	B4
41	0	41	1	asah-2	MYb115	Bt247	80	1_247_80	B4
29	1	30	0.966667	asah-2	MYb115	Bt247	80	1_247_80	B4
28	0	28	1	asah-2	MYb115	Bt247	80	1_247_80	B4
24	4	28	0.857143	asah-2	MYb115	Bt247	25	3_247_25	B5
16	8	24	0.666667	asah-2	MYb115	Bt247	25	3_247_25	B5
17	8	25	0.68	asah-2	MYb115	Bt247	25	3_247_25	B5
23	11	34	0.676471	asah-2	MYb115	Bt247	25	3_247_25	B5
34	0	34	1	asah-2	MYb115	Bt247	50	2_247_50	B5
32	1	33	0.969697	asah-2	MYb115	Bt247	50	2_247_50	B5
24	2	26	0.923077	asah-2	MYb115	Bt247	50	2_247_50	B5
25	2	27	0.925926	asah-2	MYb115	Bt247	50	2_247_50	B5
34	0	34	1	asah-2	MYb115	Bt247	100	1_247_100	B5
29	0	29	1	asah-2	MYb115	Bt247	100	1_247_100	B5
31	0	31	1	asah-2	MYb115	Bt247	100	1_247_100	B5
28	0	28	1	asah-2	MYb115	Bt247	100	1_247_100	B5
28	0	28	1	N2	MYb115	Bt247	100	1_247_100	B1, B5
28	0	28	1	N2	MYb115	Bt247	100	1_247_100	B1, B5
30	0	30	1	N2	MYb115	Bt247	100	1_247_100	B1, B5
26	0	26	1	N2	MYb115	Bt247	100	1_247_100	B1, B5
16	19	35	0.457143	N2	MYb115	Bt247	25	3_247_25	B1, B5
16	13	29	0.551724	N2	MYb115	Bt247	25	3_247_25	B1, B5
14	11	25	0.56	N2	MYb115	Bt247	25	3_247_25	B1, B5
21	13	34	0.617647	N2	MYb115	Bt247	25	3_247_25	B1, B5
17	5	22	0.772727	N2	MYb115	Bt247	50	2_247_50	B1, B5
28	0	28	1	N2	MYb115	Bt247	50	2_247_50	B1, B5
25	3	28	0.892857	N2	MYb115	Bt247	50	2_247_50	B1, B5
31	2	33	0.939394	N2	MYb115	Bt247	50	2_247_50	B1, B5
37	18	55	0.672727	asah-2	MYb115	Bt247	20	3_247_20	B6
26	7	33	0.787879	asah-2	MYb115	Bt247	20	3_247_20	B6
32	7	39	0.820513	asah-2	MYb115	Bt247	20	3_247_20	B6
31	15	46	0.673913	asah-2	MYb115	Bt247	20	3_247_20	B6
31	0	31	1	asah-2	MYb115	Bt247	80	1_247_80	B6
39	1	40	0.975	asah-2	MYb115	Bt247	80	1_247_80	B6
30	2	32	0.9375	asah-2	MYb115	Bt247	80	1_247_80	B6
30	2	32	0.9375	asah-2	MYb115	Bt247	80	1_247_80	B6
55	1	56	0.982143	asah-2	MYb115	Bt247	40	2_247_40	B6
59	4	63	0.936508	asah-2	MYb115	Bt247	40	2_247_40	B6
29	1	30	0.966667	asah-2	MYb115	Bt247	40	2_247_40	B6
34	2	36	0.944444	asah-2	MYb115	Bt247	40	2_247_40	B6
19	14	33	0.575758	N2	MYb115	Bt247	20	3_247_20	B3, B6, B17
15	17	32	0.46875	N2	MYb115	Bt247	20	3_247_20	B3, B6, B17
22	9	31	0.709677	N2	MYb115	Bt247	20	3_247_20	B3, B6, B17
25	13	38	0.657895	N2	MYb115	Bt247	20	3_247_20	B3, B6, B17
31	0	31	1	N2	MYb115	Bt247	80	1_247_80	B3, B6, B17
39	1	40	0.975	N2	MYb115	Bt247	80	1_247_80	B3, B6, B17
51	1	52	0.980769	N2	MYb115	Bt247	80	1_247_80	B3, B6, B17
29	0	29	1	N2	MYb115	Bt247	80	1_247_80	B3, B6, B17
30	2	32	0.9375	N2	MYb115	Bt247	40	2_247_40	B3, B6, B17
39	7	46	0.847826	N2	MYb115	Bt247	40	2_247_40	B3, B6, B17
26	3	29	0.896552	N2	MYb115	Bt247	40	2_247_40	B3, B6, B17
25	1	26	0.961538	N2	MYb115	Bt247	40	2_247_40	B3, B6, B17
28	0	28	1	asm-3	MYb115	Bt247	40	2_247_40	B7
30	0	30	1	asm-3	MYb115	Bt247	40	2_247_40	B7
25	0	25	1	asm-3	MYb115	Bt247	40	2_247_40	B7
28	0	28	1	asm-3	MYb115	Bt247	40	2_247_40	B7
28	1	29	0.965517	asm-3	MYb115	Bt247	20	3_247_20	B7
32	1	33	0.969697	asm-3	MYb115	Bt247	20	3_247_20	B7
28	0	28	1	asm-3	MYb115	Bt247	20	3_247_20	B7
28	1	29	0.965517	asm-3	MYb115	Bt247	20	3_247_20	B7
27	0	27	1	asm-3	MYb115	Bt247	80	1_247_80	B7
28	0	28	1	asm-3	MYb115	Bt247	80	1_247_80	B7
30	0	30	1	asm-3	MYb115	Bt247	80	1_247_80	B7
26	1	27	0.962963	asm-3	MYb115	Bt247	80	1_247_80	B7
18	14	32	0.5625	N2	MYb115	Bt247	40	2_247_40	B7
12	18	30	0.4	N2	MYb115	Bt247	40	2_247_40	B7
18	13	31	0.580645	N2	MYb115	Bt247	40	2_247_40	B7
13	16	29	0.448276	N2	MYb115	Bt247	40	2_247_40	B7
4	27	31	0.129032	N2	MYb115	Bt247	20	3_247_20	B7
10	21	31	0.322581	N2	MYb115	Bt247	20	3_247_20	B7
10	21	31	0.322581	N2	MYb115	Bt247	20	3_247_20	B7
8	23	31	0.258065	N2	MYb115	Bt247	20	3_247_20	B7
30	0	30	1	N2	MYb115	Bt247	80	1_247_80	B7
27	3	30	0.9	N2	MYb115	Bt247	80	1_247_80	B7
26	3	29	0.896552	N2	MYb115	Bt247	80	1_247_80	B7
29	1	30	0.966667	N2	MYb115	Bt247	80	1_247_80	B7
34	0	34	1	cerk-1	MYb115	Bt247	40	2_247_40	B8
31	0	31	1	cerk-1	MYb115	Bt247	40	2_247_40	B8
35	0	35	1	cerk-1	MYb115	Bt247	40	2_247_40	B8
32	0	32	1	cerk-1	MYb115	Bt247	40	2_247_40	B8
30	0	30	1	cerk-1	MYb115	Bt247	80	1_247_80	B8
31	1	32	0.96875	cerk-1	MYb115	Bt247	80	1_247_80	B8
31	0	31	1	cerk-1	MYb115	Bt247	80	1_247_80	B8
34	3	37	0.918919	cerk-1	MYb115	Bt247	80	1_247_80	B8
28	6	34	0.823529	cerk-1	MYb115	Bt247	20	3_247_20	B8
23	8	31	0.741935	cerk-1	MYb115	Bt247	20	3_247_20	B8
27	3	30	0.9	cerk-1	MYb115	Bt247	20	3_247_20	B8
32	7	39	0.820513	cerk-1	MYb115	Bt247	20	3_247_20	B9
29	2	31	0.935484	cerk-1	MYb115	Bt247	50	2_247_50	B9
29	0	29	1	cerk-1	MYb115	Bt247	50	2_247_50	B9
30	0	30	1	cerk-1	MYb115	Bt247	50	2_247_50	B9
31	0	31	1	cerk-1	MYb115	Bt247	50	2_247_50	B9
32	0	32	1	cerk-1	MYb115	Bt247	100	1_247_100	B9
30	0	30	1	cerk-1	MYb115	Bt247	100	1_247_100	B9
30	0	30	1	cerk-1	MYb115	Bt247	100	1_247_100	B9
31	1	32	0.96875	cerk-1	MYb115	Bt247	100	1_247_100	B9
26	4	30	0.866667	cerk-1	MYb115	Bt247	25	3_247_25	B9
32	1	33	0.969697	cerk-1	MYb115	Bt247	25	3_247_25	B9
30	3	33	0.909091	cerk-1	MYb115	Bt247	25	3_247_25	B9
34	0	34	1	cerk-1	MYb115	Bt247	25	3_247_25	B9

### Sheet: Stats
Figure 1A	comparison	p-value	asterisk	test	correction
A1	N2 vs asah-1(tm495)	0.373351		GLM, Tukey's HSD test	Bonferroni
A10	N2 vs asah-2(tm609)	5.61e-11	***	GLM, Tukey's HSD test	Bonferroni
A11	N2 vs asm-3(ok1744)	7.49e-08	***	GLM, Tukey's HSD test	Bonferroni
A12	N2 vs asm-3(ok1744)	5.16e-06	***	GLM, Tukey's HSD test	Bonferroni
A13	N2 vs cerk-1(ok1252)	1.32e-07	***	GLM, Tukey's HSD test	Bonferroni
A14	N2 vs cgt-1(ok1054)	1.12e-10	***	GLM, Tukey's HSD test	Bonferroni
A15	N2 vs hyl-1(ok976)	3.36e-12	***	GLM, Tukey's HSD test	Bonferroni
A16	N2 vs hyl-1(ok976)	2e-16	***	GLM, Tukey's HSD test	Bonferroni
A17	N2 vs hyl-2(ok1766)	1.61e-09	***	GLM, Tukey's HSD test	Bonferroni
A18	N2 vs hyl-2(ok1766)	2e-16	***	GLM, Tukey's HSD test	Bonferroni
A19	N2 vs sms-1(ok2399)	2e-16	***	GLM, Tukey's HSD test	Bonferroni
A2	N2 vs asah-1(tm495)	0.283		GLM, Tukey's HSD test	Bonferroni
A20	N2 vs sms-1(ok2399)	2e-16	***	GLM, Tukey's HSD test	Bonferroni
A21	N2 vs sptl-1(ok1693)	2e-16	***	GLM, Tukey's HSD test	Bonferroni
A22	N2 vs sptl-1(ok1693)	9.68e-07	***	GLM, Tukey's HSD test	Bonferroni
A23	N2 vs sptl-3(ok1927)	7.66e-13	***	GLM, Tukey's HSD test	Bonferroni
A3	N2 vs asah-1(tm495)	2e-16	***	GLM, Tukey's HSD test	Bonferroni
A4	N2 vs asah-1(tm495)	2e-16	***	GLM, Tukey's HSD test	Bonferroni
A5	N2 vs asah-1(tm495)	0.000419	***	GLM, Tukey's HSD test	Bonferroni
A6	N2 vs asah-2(tm609)	1.45e-07	***	GLM, Tukey's HSD test	Bonferroni
A7	N2 vs asah-2(tm609)	0.828		GLM, Tukey's HSD test	Bonferroni
A8	N2 vs asah-2(tm609)	0.00342	**	GLM, Tukey's HSD test	Bonferroni
A9	N2 vs asah-2(tm609)	4.43e-05	***	GLM, Tukey's HSD test	Bonferroni
Figure 1B
B1	N2 vs asah-1(tm495)	0.5108		GLM, Tukey's HSD test	Bonferroni
B10	N2 vs cgt-1(ok1054)	0.0435	*	GLM, Tukey's HSD test	Bonferroni
B11	N2 vs cgt-1(ok1054)	4.01e-08	***	GLM, Tukey's HSD test	Bonferroni
B12	N2 vs hyl-1(ok976)	0.3135		GLM, Tukey's HSD test	Bonferroni
B13	N2 vs hyl-1(ok976)	0.000488	***	GLM, Tukey's HSD test	Bonferroni
B14	N2 vs hyl-2(ok1766)	0.00134	**	GLM, Tukey's HSD test	Bonferroni
B15	N2 vs hyl-2(ok1766)	2.42e-06	***	GLM, Tukey's HSD test	Bonferroni
B16	N2 vs sms-1(ok2399)	4.76e-13	***	GLM, Tukey's HSD test	Bonferroni
B17	N2 vs sms-1(ok2399)	1		GLM, Tukey's HSD test	Bonferroni
B18	N2 vs sms-1(ok2399)	1.14e-07	***	GLM, Tukey's HSD test	Bonferroni
B19	N2 vs sptl-1(ok1693)	0.000697	***	GLM, Tukey's HSD test	Bonferroni
B2	N2 vs asah-1(tm495)	1		GLM, Tukey's HSD test	Bonferroni
B20	N2 vs sptl-1(ok1693)	1		GLM, Tukey's HSD test	Bonferroni
B21	N2 vs sptl-1(ok1693)	1.46e-10	***	GLM, Tukey's HSD test	Bonferroni
B22	N2 vs sptl-3(ok1927)	0.0406	*	GLM, Tukey's HSD test	Bonferroni
B23	N2 vs sptl-3(ok1927)	0.000158	***	GLM, Tukey's HSD test	Bonferroni
B3	N2 vs asah-1(tm495)	0.0125	*	GLM, Tukey's HSD test	Bonferroni
B4	N2 vs asah-2(tm609)	0.041272	*	GLM, Tukey's HSD test	Bonferroni
B5	N2 vs asah-2(tm609)	0.0175	*	GLM, Tukey's HSD test	Bonferroni
B6	N2 vs asah-2(tm609)	0.0532		GLM, Tukey's HSD test	Bonferroni
B7	N2 vs asm-3(ok1744)	2.46e-06	***	GLM, Tukey's HSD test	Bonferroni
B8	N2 vs cerk-1(ok1252)	0.3974		GLM, Tukey's HSD test	Bonferroni
B9	N2 vs cerk-1(ok1252)	3.18e-08	***	GLM, Tukey's HSD test	Bonferroni
